# Novel two-stage deep learning-based approach applied to gene expression data pertaining to esophageal adenocarcinoma boosting biological knowledge discovery

**DOI:** 10.64898/2026.09.12.751181

**Authors:** Fahad Jamie, Turki Turki, Fawaz Alsolami, Y-h. Taguchi

## Abstract

Esophageal cancer (EC) is characterized by complex transcriptional alterations and therapeutic resistance, posing challenges for traditional computational methods. In this study, we propose a deep learning (DL)-based computational framework to identify important genes and biologically relevant pathways in bulk cell RNA-seq data (GSE234304 and GSE273848), which comprise tumor and non-tumor esophageal tissue samples. A fully connected feedforward neural network was trained for binary classification, and two feature selection strategies were implemented: Neural Network followed by Support Vector Regression (NN+SVR) and Integrated Gradients combined with SVR (IG+SVR). The genes were then ranked according to their weights in SVR deriving the importance scores, and the top 100 genes were subjected to enrichment analysis using Enrichr and Metascape. The proposed DL-based approaches identified a greater number of expressed genes across established esophageal cancer cell lines than LIMMA, SAM, and the t-test did. Specifically, in the GSE234304 dataset, IG + SVR, our best method, identified a total of 9 expressed genes while the best baseline method, LIMMA, identified a total of 3 expressed genes. In terms of GSE273848 dataset, IG + SVR was also the best identifying a total of 11 expressed genes while the best baseline method, t-test, had a total of 7 expressed genes. The key genes identified included CEBPB, SUMO1, RORA, STAT1, GATA, OCT1, RUNX1, and NR3C1, as well as pathways related to nucleoprotein maturation, collagen fibril organization, the immunoglobulin-mediated immune response, immune regulation, and insulin signaling. These results show that combining neural networks and attribution-based regression creates an effective and interpretable framework for selecting genes in esophageal cancer research.
