## Supplementary material for "Novel two-stage deep learning-based approach applied to gene expression data pertaining to esophageal adenocarcinoma boosting biological knowledge discovery": Datasheet A1.xlsx

### Sheet: IG + SVR
AC104332.1
RTN4R
ATP1A1-AS1
AC110813.1
ALAS2
AC104964.4
RPAIN
AC093484.4
AC025034.1
DQX1
DEGS2
Z98742.2
IFT43
EHD4-AS1
GMPS
RWDD4P1
SRF
NEDD8
RF00066
POLR2J2
ALKBH8
AC011815.2
RNU4-89P
GSK3A
AC009961.2
HMGB1P23
AC023813.2
DCST2
RENBP
VDAC3P1
CBLC
RNU6-701P
RPL21P39
MIR4539
AC012313.4
RPL13AP6
PRODH2
SLC25A32
SMIM30
TRAF3IP2-AS1
AP001189.4
HSD11B2
PRRG3
TNPO2
PMPCB
ALG13
RSRC1
ZNF300P1
CXorf66
TEX13D
CDRT1
AL117336.2
DDX18P1
LINC01360
ELF3
OSTF1
AL162390.1
AC135050.1
AC004812.2
AC132825.1
CEBPB
ANKEF1
AL357140.2
RN7SL564P
AL354696.2
PABPC1P1
AC018690.1
AC090826.1
AC007637.1
AF129075.2
REST
PDZK1IP1
LINC00271
AC092070.2
TPCN2
PTPRA
AP001011.1
XIAP-AS1
MIR5192
BACH2
TLE4
AC087163.2
PPP6R2
C16orf87
HNRNPA1P14
AC100771.2
SNORD53B
SND1-IT1
ZNF419
AC012170.3
RPL3P6
GNL2
AC017104.4
AP3B1
LINC00545
AP000676.3
SRP72P2
ARL5B
ZNF598
SUMO1

### Sheet: NN + SVR
AL663058.1
PAQR9
TBXT
PRODH2
UPK3A
RPL21P131
AL137230.1
AP003128.1
FARSBP1
TEX26
AC005084.1
AL033519.2
PPIAP35
SARDH
SNORD113-8
AC083867.1
RN7SKP272
PHF24
AC048351.1
AC016396.1
AC104971.1
OR5K2
VDAC3P1
NPM1P42
RN7SL23P
AC133561.1
SMLR1
HMX2
LINC02252
AC015909.1
IL6STP1
SMCO1
AL160394.1
AC022795.1
AC026150.2
MIR5192
EPO
CALHM1
LCN8
HNRNPH1P3
LINC01111
AC010768.3
AC026458.1
AC011330.1
AC004854.1
AC006600.1
AL355304.1
TDGP1
LINC01121
AL137784.1
RN7SL470P
AC234778.2
LINC02572
AC102953.1
AC113414.1
AC091948.2
Z97198.1
AC012615.3
FTH1P8
AC018653.1
AC091047.1
AL391422.3
AIMP1P2
LINC-ROR
TAT-AS1
VDAC1P2
NENF
LINC02580
GACAT2
LINC02172
AC132825.1
LINC01710
PHBP5
AC064805.2
SPATA4
AL158211.1
GPAT2P2
AC137579.1
AC013439.1
TEN1
FXNP2
OR4G1P
PSKH2
MAP3K15
YWHAEP1
ALOX15P2
AC104233.1
SEPT7P7
BANF1P4
GAGE12H
ESX1
RPS20P10
NOXRED1
CNBD2
AC016650.1
KCNN1
FAUP1
AC109466.1
NDUFAF4P2
RPL7AP30

### Sheet: LIMMA
HNRNPA2B1
HMGB1
GNAS
TCEA1
PCBP2
OAZ1
PSMB1
HNRNPA3
DNAJC8
SPAG7
YY1
ERH
HNRNPD
EWSR1
HAX1
SZRD1
HNRNPK
TIAL1
STAG2
NONO
PRKRA
HNRNPM
MRFAP1L1
CSNK2A2
FMR1
HNRNPC
RTF2
ATP5F1E
GOLGA7
SEM1
RNF41
NDUFB11
SLIRP
PSMA7
MOB1A
GATC
PCMT1
SNRNP27
MRPL9
NOL7
GTF3A
PARP1
PSMB5
PSMB7
KHDRBS1
RPS19BP1
SNW1
RAB11B
RBMX
NDUFA13
GABPA
HNRNPR
FCF1
CNBP
SMARCC2
PRPF38A
RBBP4
FBXW2
UBE2K
HNRNPUL1
SAFB
PFDN5
RPS29
DHX40
TCP1
ANKIB1
AASDHPPT
SCAF11
UXT
RFC1
MSL2
TMEM183A
MAP3K7
NDUFB2
BRAP
SUPT4H1
EXOSC3
PDAP1
MAPKAP1
TPR
VPS51
DDX46
UBE2R2
TP53RK
HNRNPA1
EIF4E2
SF3B1
BRD2
UBAP2L
DDB1
CCT7
HNRNPU
SF3B2
KANSL2
IFT52
COPS5
RHOT1
CDC34
SMC1A
SMC3
