## Supplementary material for "Novel two-stage deep learning-based approach applied to gene expression data pertaining to esophageal adenocarcinoma boosting biological knowledge discovery": Datasheet A2.xlsx

### Sheet: UpSet_Genes
NUMBER OF UNIQUE GENES	UNIQUE GENES
(IG+SVR) (96)	AC104332.1,RTN4R,ATP1A1-AS1,AC110813.1,ALAS2,AC104964.4,RPAIN,AC093484.4,AC025034.1,DQX1,DEGS2,Z98742.2,IFT43,EHD4-AS1,GMPS,RWDD4P1,SRF,NEDD8,RF00066,POLR2J2,ALKBH8,AC011815.2,RNU4-89P,GSK3A,AC009961.2,HMGB1P23,AC023813.2,DCST2,RENBP,CBLC,RNU6-701P,RPL21P39,MIR4539,AC012313.4,RPL13AP6,SLC25A32,SMIM30,TRAF3IP2-AS1,AP001189.4,HSD11B2,PRRG3,TNPO2,PMPCB,ALG13,RSRC1,ZNF300P1,CXorf66,TEX13D,CDRT1,AL117…
(NN+SVR) (96)	AL663058.1,PAQR9,TBXT,UPK3A,RPL21P131,AL137230.1,AP003128.1,FARSBP1,TEX26,AC005084.1,AL033519.2,PPIAP35,SARDH,SNORD113-8,AC083867.1,RN7SKP272,PHF24,AC048351.1,AC016396.1,AC104971.1,OR5K2,NPM1P42,RN7SL23P,AC133561.1,SMLR1,HMX2,LINC02252,AC015909.1,IL6STP1,SMCO1,AL160394.1,AC022795.1,AC026150.2,EPO,CALHM1,LCN8,HNRNPH1P3,LINC01111,AC010768.3,AC026458.1,AC011330.1,AC004854.1,AC006600.1,AL355304.1,TDG…
LIMMA (100)	HNRNPA2B1,HMGB1,GNAS,TCEA1,PCBP2,OAZ1,PSMB1,HNRNPA3,DNAJC8,SPAG7,YY1,ERH,HNRNPD,EWSR1,HAX1,SZRD1,HNRNPK,TIAL1,STAG2,NONO,PRKRA,HNRNPM,MRFAP1L1,CSNK2A2,FMR1,HNRNPC,RTF2,ATP5F1E,GOLGA7,SEM1,RNF41,NDUFB11,SLIRP,PSMA7,MOB1A,GATC,PCMT1,SNRNP27,MRPL9,NOL7,GTF3A,PARP1,PSMB5,PSMB7,KHDRBS1,RPS19BP1,SNW1,RAB11B,RBMX,NDUFA13,GABPA,HNRNPR,FCF1,CNBP,SMARCC2,PRPF38A,RBBP4,FBXW2,UBE2K,HNRNPUL1,SAFB,PFDN5,RPS29,…
SAM (0)	No unique genes
T-TEST (0)	No unique genes
(IG+SVR) + (NN+SVR) (4)	VDAC3P1,PRODH2,AC132825.1,MIR5192
(IG+SVR) + LIMMA (0)	No unique genes
(IG+SVR) + SAM (0)	No unique genes
(IG+SVR) + T-TEST (0)	No unique genes
(IG+SVR) + (NN+SVR) + LIMMA (0)	No unique genes
(IG+SVR) + (NN+SVR) + SAM (0)	No unique genes
(IG+SVR) + (NN+SVR) + T-TEST (0)	No unique genes
(IG+SVR) + LIMMA + SAM (0)	No unique genes
(IG+SVR) + LIMMA + T-TEST (0)	No unique genes
(IG+SVR) + SAM + T-TEST (0)	No unique genes
(IG+SVR) + (NN+SVR) + LIMMA + T-TEST (0)	No unique genes
(IG+SVR) + (NN+SVR) + LIMMA + SAM (0)	No unique genes
(IG+SVR) + (NN+SVR) + SAM + T-TEST (0)	No unique genes
(IG+SVR) + (NN+SVR) + LIMMA + SAM + T-TEST (0)	No unique genes
(NN+SVR) + LIMMA (0)	No unique genes
(NN+SVR) + SAM (0)	No unique genes
(NN+SVR) + T-TEST (0)	No unique genes
(NN+SVR) + LIMMA + SAM (0)	No unique genes
(NN+SVR) + LIMMA + T-TEST (0)	No unique genes
(NN+SVR) + SAM + T-TEST (0)	No unique genes
(NN+SVR) + LIMMA + SAM + T-TEST(0)	No unique genes
LIMMA + SAM (0)	No unique genes
LIMMA + T-TEST (0)	No unique genes
LIMMA + SAM + T-TEST (0)	No unique genes
SAM + T-TEST (0)	No unique genes
(IG+SVR) + SAM (0)	No unique genes
