## Supplementary material for "Novel two-stage deep learning-based approach applied to gene expression data pertaining to esophageal adenocarcinoma boosting biological knowledge discovery": Datasheet B1.xlsx

### Sheet: IG + SVR
DGKK
C10orf120
CPA1
ZNF189
CAVIN4
NNT
LIX1
C1orf100
SLC22A24
TRAV7
TEX48
NOTO
ACADS
IGLV3-22
LEMD1
GPR119
LGALS9B
FAM3B
FAM169B
PDK2
ECHDC3
INHA
TNNI3
POU5F1B
IGHD
SLC22A4
HEATR4
C14orf39
AGAP1
OR14K1
PHYHIPL
CHRDL2
MED17
CAMK2G
SLC5A7
TARBP1
SOX1
MSLN
KCNK9
ISCU
FCGR1B
CATIP
DRD5
LMO1
TRIB3
DHX40
IGHV3-30
CSN2
TEX15
DNAH10
TMEM70
P4HA3
GSTA3
SCX
ACCSL
ABCA13
ZNF785
CRYGD
COX6B2
SOSTDC1
ORM2
BPIFA2
ISLR2
GAL3ST1
POTEB3
MMACHC
CCT8L2
TRPC1
TAC3
AC040160.1
MAMDC4
MAP4K3
KIF26B
SIGLEC5
FRMPD4
GRAMD1C
KMT5C
CAMK2N1
CLPS
NUDT6
ZP3
ELFN2
OPN5
REC114
MAPK15
BAIAP2L2
SLC22A31
SYT9
PARP6
GSDMB
ISL2
PCGF5
OR5P3
CREG2
AP2B1
VPS33B
ATF2
ACOD1
BLOC1S3
GMPR2

### Sheet: NN + SVR
DGKK
PSCA
CPA1
CLPS
CGA
TRAV7
SLC22A24
SEC14L3
CSN2
BPY2
BPY2C
BPY2B
SOHLH2
CXorf49B
CXorf49
OR13C9
SSX2B
GFRAL
SALL3
ADAM7
OR10A2
SSX2
NEUROD6
OR2T35
PNLIP
ETDA
IFNA1
ETDB
IFNA13
TRIML1
AL354761.1
ST8SIA5
CCDC172
OR13C5
UGT1A4
NKX6-2
KLF1
GUCA1B
ACCSL
IFNL3
MT1HL1
OR5H15
OR5H14
OR5H1
COX6A2
SKOR2
DEFB131A
OR52I1
URGCP-MRPS24
MYH8
OR52D1
SFTPA1
TBR1
CCIN
UGT1A9
EXOC1L
AC092647.5
ACSM2A
HELT
CRH
C1QL3
NXF5
PRY2
PRY
PRYP3
RNF212B
PPM1E
MRLN
KCNMB2
KIR3DL2
TUBA3C
TUBA4B
CD200R1L
GSTA3
DPP10
AL121900.1
HPCA
TRDJ4
EPX
FATE1
AC104389.6
GUCA1C
CD300LD
MMP27
ACSM1
SLC7A3
CATIP
MARCHF11
KLHDC9
IGHA1
UGT1A3
RNF31
HEMGN
RTEL1-TNFRSF6B
UBE2U
TRBV10-2
TMEM212
NLRP4
C1orf100
AC008581.2

### Sheet: LIMMA
HECTD4
AGAP5
AGAP6
HDAC8
ALG13
SZT2
PTPN4
DIP2A
FAM185A
KMT2C
SLC25A16
ZNF721
AGAP4
MDM4
BIRC6
FAM193B
HERC2
TMEM131
UBE2W
TBCD
KMT2D
NAPB
ACAD10
CCNT2
VPS13D
TRIM66
TIA1
NKTR
TRMU
PIGL
PAN3
C20orf194
MDN1
PRKCE
CEP350
ANAPC5
WDR37
ENTPD4
STX16
POMZP3
MFSD8
ATP9B
ZNF586
RCOR3
STRADA
RICTOR
LETMD1
NOTCH2NLC
PLEKHM3
COQ6
NOTCH2NLB
ABCA5
ILKAP
SMG1
CLCN6
AGAP9
ELP2
UBN2
NOTCH2NLA
NDUFAF5
MAN2C1
VPS13B
DMXL1
INO80D
PHYKPL
CFLAR
TNRC6A
ARHGEF7
PIKFYVE
APBB3
ZNF75D
ERMARD
POU2F1
OGT
ANKRD16
ZNF841
ATXN2
BRWD1
KIAA0753
BRAF
LMLN
AP002495.1
ARID2
MBTD1
MFSD4B
HERC1
LMBR1L
BRD1
SETD4
ZMYM2
MTR
RPGR
LRRC37B
TPP2
ATXN7
ARHGAP33
LZTR1
KMT5C
PACRGL
TMTC2

### Sheet: SAM
OR4F29
OR4F16
SAMD11
PLEKHN1
HES4
AGRN
RNF223
TNFRSF4
ACAP3
MXRA8
VWA1
TMEM240
FNDC10
NADK
CFAP74
GABRD
PLCH2
TNFRSF14
PRXL2B
MMEL1
TP73
DFFB
NPHP4
KCNAB2
RNF207
HES2
ESPN
PLEKHG5
TNFRSF9
PARK7
ERRFI1
SLC45A1
GPR157
CTNNBIP1
RBP7
KIF1B
PGD
MAD2L2
MTHFR
CLCN6
PLOD1
MIIP
TNFRSF1B
VPS13D
LRRC38
PDPN
KAZN
FHAD1
EFHD2
AGMAT
DDI2
RSC1A1
SLC25A34
FBLIM1
EPHA2
ARHGEF19
MFAP2
PADI2
PADI1
PADI4
IGSF21
ALDH4A1
IFFO2
RNF186
OTUD3
PLA2G2A
UBXN10
FAM43B
CDA
PINK1
SH2D5
ECE1
HSPG2
WNT4
C1QA
C1QC
C1QB
ZNF436
E2F2
ID3
PITHD1
FUCA1
GRHL3
RCAN3
RUNX3
RHCE
MACO1
MAN1C1
PAQR7
SLC30A2
CATSPER4
UBXN11
CRYBG2
RPS6KA1
SFN
TENT5B
SYTL1
MAP3K6
CD164L2
WASF2

### Sheet: T - Test
CLCN6
PADI1
CCDC28B
PDE4B
CELSR2
DENND2C
ECM1
CRCT1
PGLYRP3
TRIM46
NECTIN4
SUSD4
FAM49A
GALNT14
CAPN14
RASGRP3
MAL
INPP4A
IL1RL2
IL1RN
ARHGEF4
NCKAP5
FMNL2
DAPL1
IKZF2
UGT1A7
UGT1A4
MAB21L4
TMEM40
CCRL2
C3orf67
SLC9C1
CSTA
TPRG1
PPP2R2C
CWH43
PDCL2
IGFBP7
TMPRSS11E
GPRIN3
ADH7
MAST4
GLRX
FBN2
FAT2
DSP
C6orf132
CRYBG1
RAET1E
FAM20C
PKD1L1
CTTNBP2
KLRG2
LGI3
TNFRSF10B
GSDMC
DENND3
PTP4A3
CCIN
ANXA1
RGS3
NTNG2
CD151
AHNAK
UCP2
A2ML1
EMP1
KCNJ8
DENND5B
ENDOU
NDUFA4L2
TMEM263
GLTP
RCBTB1
SCEL
RAB20
ANKRD10
SLC7A7
PAX9
GPR137C
RDH12
MAP3K9
ASPG
BMF
DUOXA1
DUOX1
DMXL2
VPS13C
ISL2
PDE8A
RHCG
HS3ST6
CDR2
SCNN1B
ITGAX
CETP
ARRB2
RNF222
TRPV2
TOM1L2
