## Supplementary material for "Novel two-stage deep learning-based approach applied to gene expression data pertaining to esophageal adenocarcinoma boosting biological knowledge discovery": Datasheet B2.xlsx

### Sheet: UpSet_Genes
NUMBER OF UNIQUE GENES	UNIQUE GENES
(IG+SVR) (88)	C10orf120,ZNF189,CAVIN4,NNT,LIX1,TEX48,NOTO,ACADS,IGLV3-22,LEMD1,GPR119,LGALS9B,FAM3B,FAM169B,PDK2,ECHDC3,INHA,TNNI3,POU5F1B,IGHD,SLC22A4,HEATR4,C14orf39,AGAP1,OR14K1,PHYHIPL,CHRDL2,MED17,CAMK2G,SLC5A7,TARBP1,SOX1,MSLN,KCNK9,ISCU,FCGR1B,DRD5,LMO1,TRIB3,DHX40,IGHV3-30,TEX15,DNAH10,TMEM70,P4HA3,SCX,ABCA13,ZNF785,CRYGD,COX6B2,SOSTDC1,ORM2,BPIFA2,ISLR2,GAL3ST1,POTEB3,MMACHC,CCT8L2,TRPC1,TAC3,AC040160…
(NN+SVR) (88)	PSCA,CGA,SEC14L3,BPY2,BPY2C,BPY2B,SOHLH2,CXorf49B,CXorf49,OR13C9,SSX2B,GFRAL,SALL3,ADAM7,OR10A2,SSX2,NEUROD6,OR2T35,PNLIP,ETDA,IFNA1,ETDB,IFNA13,TRIML1,AL354761.1,ST8SIA5,CCDC172,OR13C5,NKX6-2,KLF1,GUCA1B,IFNL3,MT1HL1,OR5H15,OR5H14,OR5H1,COX6A2,SKOR2,DEFB131A,OR52I1,URGCP-MRPS24,MYH8,OR52D1,SFTPA1,TBR1,UGT1A9,EXOC1L,AC092647.5,ACSM2A,HELT,CRH,C1QL3,NXF5,PRY2,PRY,PRYP3,RNF212B,PPM1E,MRLN,KCNMB2,KI…
LIMMA (97)	HECTD4,AGAP5,AGAP6,HDAC8,ALG13,SZT2,PTPN4,DIP2A,FAM185A,KMT2C,SLC25A16,ZNF721,AGAP4,MDM4,BIRC6,FAM193B,HERC2,TMEM131,UBE2W,TBCD,KMT2D,NAPB,ACAD10,CCNT2,TRIM66,TIA1,NKTR,TRMU,PIGL,PAN3,C20orf194,MDN1,PRKCE,CEP350,ANAPC5,WDR37,ENTPD4,STX16,POMZP3,MFSD8,ATP9B,ZNF586,RCOR3,STRADA,RICTOR,LETMD1,NOTCH2NLC,PLEKHM3,COQ6,NOTCH2NLB,ABCA5,ILKAP,SMG1,AGAP9,ELP2,UBN2,NOTCH2NLA,NDUFAF5,MAN2C1,VPS13B,DMXL1,INO8…
SAM (97)	OR4F16,SAMD11,PLEKHN1,HES4,AGRN,RNF223,TNFRSF4,ACAP3,MXRA8,VWA1,TMEM240,FNDC10,NADK,CFAP74,GABRD,PLCH2,TNFRSF14,PRXL2B,MMEL1,TP73,DFFB,NPHP4,KCNAB2,RNF207,HES2,ESPN,PLEKHG5,TNFRSF9,PARK7,ERRFI1,SLC45A1,GPR157,CTNNBIP1,RBP7,KIF1B,PGD,MAD2L2,MTHFR,PLOD1,MIIP,TNFRSF1B,LRRC38,PDPN,KAZN,FHAD1,EFHD2,AGMAT,DDI2,RSC1A1,SLC25A34,FBLIM1,EPHA2,ARHGEF19,MFAP2,PADI2,PADI4,IGSF21,ALDH4A1,IFFO2,RNF186,OTUD3,PLA…
T-TEST (95)	CDC28B,PDE4B,CELSR2,DENND2C,ECM1,CRCT1,PGLYRP3,TRIM46,NECTIN4,SUSD4,FAM49A,GALNT14,CAPN14,RASGRP3,MAL,INPP4A,IL1RL2,IL1RN,ARHGEF4,NCKAP5,FMNL2,DAPL1,IKZF2,UGT1A7,MAB21L4,TMEM40,CCRL2,C3orf67,SLC9C1,CSTA,TPRG1,PPP2R2C,CWH43,PDCL2,IGFBP7,TMPRSS11E,GPRIN3,ADH7,MAST4,GLRX,FBN2,FAT2,DSP,C6orf132,CRYBG1,RAET1E,FAM20C,PKD1L1,CTTNBP2,KLRG2,LGI3,TNFRSF10B,GSDMC,DENND3,PTP4A3,ANXA1,RGS3,NTNG2,CD151,AHNAK,U…
(SAM) + (T-TEST) (1)	PADI1
(IG+SVR) + (NN+SVR) (10)	DGKK,CPA1,C1orf100,SLC22A24,TRAV7,CATIP,CSN2,GSTA3,ACCSL,CLPS
(IG+SVR) + LIMMA (1)	KMT5C
(NN+SVR) + T-TEST (2)	UGT1A4,CCIN
LIMMA + SAM + T-TEST (1)	CLCN6
(IG+SVR) + T-TEST (1)	ISL2
LIMMA + SAM (1)	VPS13D
(IG+SVR) + SAM (0)	No unique genes
(IG+SVR) + (NN+SVR) + LIMMA (0)	No unique genes
(IG+SVR) + (NN+SVR) + SAM (0)	No unique genes
(IG+SVR) + (NN+SVR) + T-TEST (0)	No unique genes
(IG+SVR) + LIMMA + SAM (0)	No unique genes
(IG+SVR) + LIMMA + T-TEST (0)	No unique genes
(IG+SVR) + (NN+SVR) + LIMMA + T-TEST (0)	No unique genes
(IG+SVR) + (NN+SVR) + LIMMA + SAM (0)	No unique genes
(IG+SVR) + (NN+SVR) + SAM + T-TEST (0)	No unique genes
(IG+SVR) + (NN+SVR) + LIMMA + SAM + T-TEST (0)	No unique genes
(NN+SVR) + LIMMA (0)	No unique genes
(NN+SVR) + SAM (0)	No unique genes
(NN+SVR) + LIMMA + SAM (0)	No unique genes
(NN+SVR) + LIMMA + T-TEST (0)	No unique genes
(NN+SVR) + LIMMA + SAM + T-TEST(0)	No unique genes
LIMMA + T-TEST (0)	No unique genes
(IG+SVR) + SAM (0)	No unique genes
(IG+SVR) + SAM + T-TEST (0)	No unique genes
(NN+SVR) + SAM + T-TEST (0)	No unique genes
