## Supplementary material for "Novel two-stage deep learning-based approach applied to gene expression data pertaining to esophageal adenocarcinoma boosting biological knowledge discovery": Table A.xlsx

### Sheet: IG + SVR
Term	Overlap	P-value	Adjusted P-value	Old P-value	Old Adjusted P-value	Odds Ratio	Combined Score	Genes
OE19 OESOPHAGUS	4/272	0.0476684	0.906438	0	0	3.05224	9.28945	HSD11B2;GSK3A;DQX1;DEGS2
SNU283 LARGE INTESTINE	3/189	0.0691342	0.906438	0	0	3.27802	8.7579	HSD11B2;DEGS2;DCST2
TE10 OESOPHAGUS	2/108	0.101805	0.906438	0	0	3.81094	8.70683	PPP6R2;TPCN2
OV56 OVARY	2/134	0.144772	0.906438	0	0	3.05628	5.90654	PDZK1IP1;DCST2
SNU719 STOMACH	3/263	0.144887	0.906438	0	0	2.33624	4.51315	HSD11B2;DQX1;DEGS2
SNU1040 LARGE INTESTINE	2/139	0.153424	0.906438	0	0	2.94399	5.51866	GSK3A;DQX1
SUPT11 HAEMATOPOIETIC AND LYMPHOID TISSUE	3/283	0.168748	0.906438	0	0	2.16716	3.85613	RTN4R;SRF;BACH2
IPC298 SKIN	2/150	0.172791	0.906438	0	0	2.72366	4.78185	RENBP;TPCN2
SNU16 STOMACH	2/153	0.178143	0.906438	0	0	2.66914	4.60473	HSD11B2;DEGS2
2313287 STOMACH	2/159	0.188921	0.906438	0	0	2.56636	4.27665	DQX1;DEGS2
SKMEL3 SKIN	2/181	0.229089	0.906438	0	0	2.24843	3.31339	RENBP;TPCN2
HOS BONE	1/52	0.229708	0.906438	0	0	3.93127	5.7827	SRF
SNU620 STOMACH	2/184	0.234621	0.906438	0	0	2.21103	3.20552	HSD11B2;DEGS2
MDAMB134VI BREAST	4/496	0.23645	0.906438	0	0	1.64363	2.37014	DQX1;LINC00271;DEGS2;TPCN2
ZR751 BREAST	2/186	0.238313	0.906438	0	0	2.18678	3.13621	ALG13;DEGS2
SNU324 PANCREAS	1/58	0.252591	0.906438	0	0	3.51639	4.8385	PDZK1IP1
SUDHL8 HAEMATOPOIETIC AND LYMPHOID TISSUE	3/353	0.259286	0.906438	0	0	1.72754	2.33188	PRRG3;TRAF3IP2-AS1;BACH2
MKN74 STOMACH	2/199	0.262374	0.906438	0	0	2.04113	2.731	RTN4R;ARL5B
KP4 PANCREAS	1/61	0.263779	0.906438	0	0	3.34007	4.45112	ZNF300P1
HS852T SKIN	2/201	0.266081	0.906438	0	0	2.02041	2.67493	RENBP;TPCN2
TE11 OESOPHAGUS	1/64	0.274801	0.906438	0	0	3.18054	4.10832	TPCN2
LS1034 LARGE INTESTINE	2/207	0.2772	0.906438	0	0	1.96068	2.51558	HSD11B2;ARL5B
MHHCALL2 HAEMATOPOIETIC AND LYMPHOID TISSUE	2/209	0.280905	0.906438	0	0	1.94154	2.46525	TLE4;BACH2
SNU761 LIVER	2/210	0.282757	0.906438	0	0	1.9321	2.44057	PRODH2;TPCN2
TUHR4TKB KIDNEY	1/68	0.289244	0.906438	0	0	2.99005	3.70911	PDZK1IP1
SNUC1 LARGE INTESTINE	2/214	0.290161	0.906438	0	0	1.89526	2.34505	HSD11B2;DCST2
JURLMK1 HAEMATOPOIETIC AND LYMPHOID TISSUE	2/214	0.290161	0.906438	0	0	1.89526	2.34505	ALAS2;ZNF419
IGR37 SKIN	2/214	0.290161	0.906438	0	0	1.89526	2.34505	RTN4R;RENBP
JM1 HAEMATOPOIETIC AND LYMPHOID TISSUE	2/216	0.29386	0.906438	0	0	1.87736	2.29911	AP3B1;BACH2
HEP3B217 LIVER	2/221	0.303097	0.906438	0	0	1.83403	2.18929	PRRG3;ARL5B
BICR56 UPPER AERODIGESTIVE TRACT	2/221	0.303097	0.906438	0	0	1.83403	2.18929	DQX1;PDZK1IP1
SW1710 URINARY TRACT	1/72	0.303401	0.906438	0	0	2.82103	3.36463	PDZK1IP1
MDAMB415 BREAST	2/222	0.304942	0.906438	0	0	1.8256	2.16815	DEGS2;TPCN2
HS729 SOFT TISSUE	1/75	0.313836	0.906438	0	0	2.70625	3.13623	ZNF300P1
COV504 OVARY	1/76	0.31728	0.906438	0	0	2.67003	3.06512	ZNF300P1
NCIH1092 LUNG	3/396	0.317818	0.906438	0	0	1.53514	1.75969	PRRG3;LINC00271;TRAF3IP2-AS1
NALM6 HAEMATOPOIETIC AND LYMPHOID TISSUE	2/229	0.317833	0.906438	0	0	1.76868	2.02731	TLE4;BACH2
FADU UPPER AERODIGESTIVE TRACT	1/77	0.320707	0.906438	0	0	2.63477	2.99634	TPCN2
CAKI1 KIDNEY	1/77	0.320707	0.906438	0	0	2.63477	2.99634	PDZK1IP1
SKLMS1 SOFT TISSUE	1/78	0.324116	0.906438	0	0	2.60042	2.92977	ZNF300P1
HUT78 HAEMATOPOIETIC AND LYMPHOID TISSUE	2/235	0.32884	0.906438	0	0	1.72261	1.91586	LINC00271;SRF
HUH1 LIVER	2/236	0.33067	0.906438	0	0	1.71516	1.89805	ZNF300P1;PRODH2
SNUC2A LARGE INTESTINE	1/80	0.330885	0.906438	0	0	2.53433	2.80293	LINC00271
SNU1272 KIDNEY	1/82	0.337586	0.906438	0	0	2.47151	2.6839	PDZK1IP1
LS411N LARGE INTESTINE	1/83	0.340912	0.906438	0	0	2.44124	2.6271	DEGS2
A172 CENTRAL NERVOUS SYSTEM	1/86	0.35079	0.906438	0	0	2.35472	2.46673	TLE4
COLO792 SKIN	2/248	0.352519	0.906438	0	0	1.6305	1.70004	RENBP;TPCN2
MHHCALL4 HAEMATOPOIETIC AND LYMPHOID TISSUE	2/248	0.352519	0.906438	0	0	1.6305	1.70004	TLE4;BACH2
U937 HAEMATOPOIETIC AND LYMPHOID TISSUE	2/248	0.352519	0.906438	0	0	1.6305	1.70004	SRF;RENBP
SNU61 LARGE INTESTINE	1/87	0.35405	0.906438	0	0	2.32723	2.4164	HSD11B2
HLF LIVER	1/88	0.357294	0.906438	0	0	2.30036	2.36752	ARL5B
MPP89 PLEURA	1/88	0.357294	0.906438	0	0	2.30036	2.36752	ZNF300P1
YD10B UPPER AERODIGESTIVE TRACT	1/88	0.357294	0.906438	0	0	2.30036	2.36752	DQX1
OCILY19 HAEMATOPOIETIC AND LYMPHOID TISSUE	2/252	0.359751	0.906438	0	0	1.60408	1.63992	SRF;BACH2
SCC15 UPPER AERODIGESTIVE TRACT	1/89	0.360521	0.906438	0	0	2.2741	2.32005	TPCN2
LOUNH91 LUNG	1/90	0.363733	0.906438	0	0	2.24844	2.27393	ZNF300P1
KU1919 URINARY TRACT	1/91	0.366929	0.906438	0	0	2.22334	2.2291	TPCN2
GA10 HAEMATOPOIETIC AND LYMPHOID TISSUE	2/256	0.366954	0.906438	0	0	1.5785	1.58248	AP3B1;BACH2
SNU878 LIVER	2/256	0.366954	0.906438	0	0	1.5785	1.58248	PRRG3;PRODH2
NCIH1105 LUNG	3/432	0.367098	0.906438	0	0	1.40372	1.40671	RPAIN;LINC00271;TRAF3IP2-AS1
HCC1937 BREAST	1/92	0.370109	0.906438	0	0	2.1988	2.18552	ZNF300P1
NCIH508 LARGE INTESTINE	2/258	0.370544	0.906438	0	0	1.56601	1.55471	HSD11B2;DQX1
MDAMB436 BREAST	1/94	0.376421	0.906438	0	0	2.1513	2.10192	RENBP
TT OESOPHAGUS	2/262	0.3777	0.906438	0	0	1.5416	1.50099	DQX1;TPCN2
MORCPR LUNG	1/95	0.379554	0.906438	0	0	2.1283	2.06182	DCST2
M059K CENTRAL NERVOUS SYSTEM	1/96	0.382671	0.906438	0	0	2.10579	2.02279	ZNF300P1
NUDUL1 HAEMATOPOIETIC AND LYMPHOID TISSUE	2/265	0.383046	0.906438	0	0	1.52378	1.46222	AP3B1;BACH2
KE97 HAEMATOPOIETIC AND LYMPHOID TISSUE	2/269	0.390144	0.906438	0	0	1.50065	1.41247	PRRG3;DCST2
BICR18 UPPER AERODIGESTIVE TRACT	1/100	0.394984	0.906438	0	0	2.0203	1.87668	TPCN2
HSC2 UPPER AERODIGESTIVE TRACT	1/101	0.398025	0.906438	0	0	2	1.84248	DQX1
TGBC11TKB STOMACH	1/102	0.40105	0.906438	0	0	1.9801	1.80916	DQX1
SNU407 LARGE INTESTINE	1/103	0.40406	0.906438	0	0	1.96059	1.77667	HSD11B2
HT144 SKIN	1/104	0.407055	0.906438	0	0	1.94145	1.74499	ZNF300P1
SKMEL30 SKIN	1/105	0.410035	0.906438	0	0	1.92269	1.7141	RENBP
DOHH2 HAEMATOPOIETIC AND LYMPHOID TISSUE	2/284	0.416433	0.906438	0	0	1.41974	1.24374	AP3B1;BACH2
GSU STOMACH	2/285	0.418166	0.906438	0	0	1.41465	1.2334	DQX1;DEGS2
A253 SALIVARY GLAND	1/109	0.421809	0.906438	0	0	1.8511	1.59788	TPCN2
1321N1 CENTRAL NERVOUS SYSTEM	1/113	0.433349	0.906438	0	0	1.78463	1.49233	TNPO2
MEWO SKIN	1/115	0.439034	0.906438	0	0	1.75315	1.44315	TPCN2
PATU8988S PANCREAS	1/115	0.439034	0.906438	0	0	1.75315	1.44315	DEGS2
EFE184 ENDOMETRIUM	1/116	0.441855	0.906438	0	0	1.73781	1.4194	PDZK1IP1
NCIH1184 LUNG	2/300	0.443848	0.906438	0	0	1.34242	1.09041	TRAF3IP2-AS1;GNL2
JHH7 LIVER	2/300	0.443848	0.906438	0	0	1.34242	1.09041	TPCN2;DCST2
LS180 LARGE INTESTINE	1/117	0.444662	0.906438	0	0	1.72274	1.39618	DEGS2
CAL54 KIDNEY	1/117	0.444662	0.906438	0	0	1.72274	1.39618	PDZK1IP1
TOV21G OVARY	1/117	0.444662	0.906438	0	0	1.72274	1.39618	PDZK1IP1
IALM LUNG	1/118	0.447455	0.906438	0	0	1.70793	1.37349	ZNF300P1
SNU601 STOMACH	1/119	0.450234	0.906438	0	0	1.69337	1.35129	GSK3A
TCCPAN2 PANCREAS	1/120	0.452999	0.906438	0	0	1.67906	1.32959	PRODH2
SNUC4 LARGE INTESTINE	1/121	0.455751	0.906438	0	0	1.66498	1.30836	HSD11B2
SW1573 LUNG	1/121	0.455751	0.906438	0	0	1.66498	1.30836	ZNF300P1
COLO741 SKIN	1/124	0.463923	0.906438	0	0	1.62413	1.24739	RENBP
NCIH2030 LUNG	1/124	0.463923	0.906438	0	0	1.62413	1.24739	DQX1
OAW42 OVARY	1/129	0.477275	0.906438	0	0	1.56029	1.15409	PRODH2
TUHR14TKB KIDNEY	1/129	0.477275	0.906438	0	0	1.56029	1.15409	PDZK1IP1
ACCMESO1 PLEURA	1/130	0.479906	0.906438	0	0	1.54812	1.13657	ZNF300P1
CMLT1 HAEMATOPOIETIC AND LYMPHOID TISSUE	2/323	0.481995	0.906438	0	0	1.24477	0.908462	PPP6R2;BACH2
LI7 LIVER	1/131	0.482523	0.906438	0	0	1.53613	1.11942	PRODH2
NCIH196 LUNG	1/133	0.487719	0.906438	0	0	1.5127	1.08614	SRF
NCIH854 LUNG	2/332	0.496487	0.906438	0	0	1.21027	0.847426	PTPRA;DQX1
NCIH1437 LUNG	1/137	0.497956	0.906438	0	0	1.46791	1.02349	DCST2
SW620 LARGE INTESTINE	1/137	0.497956	0.906438	0	0	1.46791	1.02349	PRODH2
SNU520 STOMACH	2/333	0.498081	0.906438	0	0	1.20655	0.840954	DQX1;DEGS2
NMCG1 CENTRAL NERVOUS SYSTEM	1/139	0.502999	0.906438	0	0	1.44649	0.993983	ALG13
K562 HAEMATOPOIETIC AND LYMPHOID TISSUE	2/337	0.504428	0.906438	0	0	1.1919	0.815652	ALAS2;RENBP
TUHR10TKB KIDNEY	1/140	0.505501	0.906438	0	0	1.43601	0.979656	PDZK1IP1
JEKO1 HAEMATOPOIETIC AND LYMPHOID TISSUE	2/338	0.506006	0.906438	0	0	1.18829	0.80947	AP3B1;BACH2
TEN ENDOMETRIUM	1/141	0.507991	0.906438	0	0	1.42569	0.965604	PDZK1IP1
SNU81 LARGE INTESTINE	1/141	0.507991	0.906438	0	0	1.42569	0.965604	DEGS2
CMK86 HAEMATOPOIETIC AND LYMPHOID TISSUE	2/340	0.509154	0.906438	0	0	1.18114	0.797273	ALAS2;RENBP
CAMA1 BREAST	1/142	0.510469	0.906438	0	0	1.4155	0.951821	DEGS2
PLCPRF5 LIVER	1/143	0.512934	0.906438	0	0	1.40546	0.938299	PRODH2
WM1799 SKIN	1/143	0.512934	0.906438	0	0	1.40546	0.938299	RENBP
F36P HAEMATOPOIETIC AND LYMPHOID TISSUE	2/343	0.513851	0.906438	0	0	1.17057	0.779388	ALAS2;RENBP
A704 KIDNEY	2/346	0.51852	0.906438	0	0	1.16018	0.76198	PDZK1IP1;PRODH2
CL34 LARGE INTESTINE	1/146	0.520256	0.906438	0	0	1.37618	0.899241	DEGS2
HLE LIVER	1/147	0.522672	0.906438	0	0	1.36668	0.886704	ALKBH8
HGC27 STOMACH	1/148	0.525076	0.906438	0	0	1.35731	0.874398	TNPO2
COLO783 SKIN	1/150	0.529849	0.906438	0	0	1.33896	0.850458	RENBP
REH HAEMATOPOIETIC AND LYMPHOID TISSUE	1/152	0.534574	0.906438	0	0	1.32109	0.827379	RTN4R
SNU175 LARGE INTESTINE	1/153	0.536919	0.906438	0	0	1.31233	0.81615	DQX1
RCC10RGB KIDNEY	1/156	0.543884	0.906438	0	0	1.28674	0.783648	PDZK1IP1
OCIM1 HAEMATOPOIETIC AND LYMPHOID TISSUE	2/370	0.554794	0.906438	0	0	1.08319	0.638167	ALAS2;RENBP
RCHACV HAEMATOPOIETIC AND LYMPHOID TISSUE	1/161	0.555263	0.906438	0	0	1.24621	0.733164	TLE4
SCLC21H LUNG	2/371	0.556264	0.906438	0	0	1.08019	0.633548	RTN4R;TNPO2
COLO829 SKIN	1/162	0.557504	0.906438	0	0	1.23841	0.723584	RENBP
SNU245 BILIARY TRACT	1/164	0.561954	0.906438	0	0	1.22309	0.704909	DEGS2
TOLEDO HAEMATOPOIETIC AND LYMPHOID TISSUE	1/168	0.570722	0.906438	0	0	1.19355	0.669408	BACH2
SNU182 LIVER	1/170	0.57504	0.906438	0	0	1.17931	0.65253	RTN4R
MCF7 BREAST	1/170	0.57504	0.906438	0	0	1.17931	0.65253	DEGS2
C3A LIVER	2/387	0.579315	0.906438	0	0	1.03446	0.564719	DQX1;PRODH2
CAL33 UPPER AERODIGESTIVE TRACT	1/172	0.579315	0.906438	0	0	1.1654	0.6362	DQX1
COLO849 SKIN	1/173	0.581437	0.906438	0	0	1.15856	0.628234	RENBP
EPLC272H LUNG	1/173	0.581437	0.906438	0	0	1.15856	0.628234	TPCN2
SNU119 OVARY	1/174	0.583548	0.906438	0	0	1.15181	0.620396	CBLC
JHH1 LIVER	1/175	0.585649	0.906438	0	0	1.14513	0.612685	GSK3A
T47D BREAST	1/176	0.587739	0.906438	0	0	1.13853	0.605097	DEGS2
BICR6 UPPER AERODIGESTIVE TRACT	1/176	0.587739	0.906438	0	0	1.13853	0.605097	TPCN2
HT1376 URINARY TRACT	1/177	0.589818	0.906438	0	0	1.132	0.59763	DCST2
NCIH838 LUNG	1/178	0.591887	0.906438	0	0	1.12555	0.590282	C16ORF87
CW2 LARGE INTESTINE	1/181	0.598033	0.906438	0	0	1.10662	0.568924	DEGS2
TCCSUP URINARY TRACT	1/182	0.600061	0.906438	0	0	1.10045	0.562026	ZNF300P1
HUG1N STOMACH	1/182	0.600061	0.906438	0	0	1.10045	0.562026	DQX1
HT1197 URINARY TRACT	1/183	0.602079	0.906438	0	0	1.09435	0.555236	ZNF300P1
NCIH1944 LUNG	1/184	0.604087	0.906438	0	0	1.08831	0.54855	ZNF300P1
UACC257 SKIN	1/185	0.606085	0.906438	0	0	1.08235	0.541967	RENBP
HEPG2 LIVER	2/407	0.606896	0.906438	0	0	0.982363	0.49059	DQX1;PRODH2
HT55 LARGE INTESTINE	1/186	0.608073	0.906438	0	0	1.07644	0.535486	HSD11B2
DMS114 LUNG	1/186	0.608073	0.906438	0	0	1.07644	0.535486	TPCN2
DMS273 LUNG	1/187	0.610051	0.906438	0	0	1.0706	0.529103	PRRG3
JHOM2B OVARY	1/189	0.613978	0.906438	0	0	1.0591	0.516626	HSD11B2
NALM19 HAEMATOPOIETIC AND LYMPHOID TISSUE	1/194	0.623624	0.906438	0	0	1.0314	0.487037	BACH2
697 HAEMATOPOIETIC AND LYMPHOID TISSUE	1/199	0.633031	0.906438	0	0	1.0051	0.459569	BACH2
MDAMB453 BREAST	1/201	0.636728	0.906438	0	0	0.994949	0.449133	DEGS2
CA46 HAEMATOPOIETIC AND LYMPHOID TISSUE	2/430	0.636918	0.906438	0	0	0.928476	0.418849	ZNF598;BACH2
BT483 BREAST	1/203	0.640388	0.906438	0	0	0.984998	0.438995	DEGS2
MOLT4 HAEMATOPOIETIC AND LYMPHOID TISSUE	1/203	0.640388	0.906438	0	0	0.984998	0.438995	TRAF3IP2-AS1
BT474 BREAST	1/206	0.64581	0.906438	0	0	0.970436	0.424322	DEGS2
DV90 LUNG	1/206	0.64581	0.906438	0	0	0.970436	0.424322	DQX1
HCC2157 BREAST	1/209	0.651152	0.906438	0	0	0.956294	0.410262	ZNF300P1
HCC1428 BREAST	1/209	0.651152	0.906438	0	0	0.956294	0.410262	DEGS2
G401 SOFT TISSUE	1/209	0.651152	0.906438	0	0	0.956294	0.410262	RTN4R
NAMALWA HAEMATOPOIETIC AND LYMPHOID TISSUE	1/210	0.652914	0.906438	0	0	0.95167	0.405706	BACH2
MDAMB175VII BREAST	1/215	0.661596	0.906438	0	0	0.929199	0.383852	DEGS2
CAL148 BREAST	1/215	0.661596	0.906438	0	0	0.929199	0.383852	DEGS2
EVSAT BREAST	1/221	0.671731	0.906438	0	0	0.903581	0.359532	DEGS2
BL41 HAEMATOPOIETIC AND LYMPHOID TISSUE	1/221	0.671731	0.906438	0	0	0.903581	0.359532	BACH2
ALEXANDERCELLS LIVER	1/222	0.673391	0.906438	0	0	0.899447	0.355668	PRODH2
KU812 HAEMATOPOIETIC AND LYMPHOID TISSUE	1/223	0.675042	0.906438	0	0	0.89535	0.351855	ALAS2
NALM1 HAEMATOPOIETIC AND LYMPHOID TISSUE	1/224	0.676685	0.906438	0	0	0.89129	0.348092	BACH2
IM95 STOMACH	1/224	0.676685	0.906438	0	0	0.89129	0.348092	DQX1
JK1 HAEMATOPOIETIC AND LYMPHOID TISSUE	2/463	0.676854	0.906438	0	0	0.860552	0.335873	ALAS2;RENBP
WM2664 SKIN	1/228	0.683176	0.906438	0	0	0.875406	0.333532	RENBP
MALME3M SKIN	1/228	0.683176	0.906438	0	0	0.875406	0.333532	RENBP
ZR7530 BREAST	1/228	0.683176	0.906438	0	0	0.875406	0.333532	DEGS2
ALLSIL HAEMATOPOIETIC AND LYMPHOID TISSUE	1/228	0.683176	0.906438	0	0	0.875406	0.333532	TRAF3IP2-AS1
HCC1500 BREAST	1/230	0.686373	0.906438	0	0	0.867672	0.326535	DEGS2
COV318 OVARY	1/230	0.686373	0.906438	0	0	0.867672	0.326535	ZNF300P1
SKNDZ AUTONOMIC GANGLIA	1/230	0.686373	0.906438	0	0	0.867672	0.326535	ZNF300P1
NCO2 HAEMATOPOIETIC AND LYMPHOID TISSUE	1/231	0.687959	0.906438	0	0	0.863856	0.323105	ALAS2
RPMI8402 HAEMATOPOIETIC AND LYMPHOID TISSUE	1/231	0.687959	0.906438	0	0	0.863856	0.323105	TRAF3IP2-AS1
JURKAT HAEMATOPOIETIC AND LYMPHOID TISSUE	1/231	0.687959	0.906438	0	0	0.863856	0.323105	TRAF3IP2-AS1
A3KAW HAEMATOPOIETIC AND LYMPHOID TISSUE	1/234	0.692671	0.906438	0	0	0.852603	0.313077	PRRG3
ASPC1 PANCREAS	1/235	0.694225	0.906438	0	0	0.848917	0.309819	PRODH2
P12ICHIKAWA HAEMATOPOIETIC AND LYMPHOID TISSUE	1/236	0.695772	0.906438	0	0	0.845261	0.306604	TRAF3IP2-AS1
M07E HAEMATOPOIETIC AND LYMPHOID TISSUE	1/237	0.697312	0.906438	0	0	0.841637	0.303429	ALAS2
NCIH2172 LUNG	1/237	0.697312	0.906438	0	0	0.841637	0.303429	ZNF300P1
NUGC4 STOMACH	1/239	0.700367	0.906438	0	0	0.834479	0.2972	DQX1
MHHNB11 AUTONOMIC GANGLIA	2/485	0.701469	0.906438	0	0	0.820425	0.290905	TRAF3IP2-AS1;TNPO2
KURAMOCHI OVARY	1/241	0.703392	0.906438	0	0	0.827441	0.291127	ZNF300P1
COLO699 LUNG	1/244	0.707873	0.906438	0	0	0.817101	0.282301	PPP6R2
JHH5 LIVER	1/245	0.709352	0.906438	0	0	0.813711	0.279431	PRODH2
HCC2218 BREAST	1/245	0.709352	0.906438	0	0	0.813711	0.279431	DEGS2
LS513 LARGE INTESTINE	1/245	0.709352	0.906438	0	0	0.813711	0.279431	DEGS2
MEG01 HAEMATOPOIETIC AND LYMPHOID TISSUE	1/248	0.713743	0.906438	0	0	0.803705	0.271035	ALAS2
TE441T SOFT TISSUE	1/248	0.713743	0.906438	0	0	0.803705	0.271035	BACH2
SCC9 UPPER AERODIGESTIVE TRACT	1/248	0.713743	0.906438	0	0	0.803705	0.271035	DQX1
MUTZ5 HAEMATOPOIETIC AND LYMPHOID TISSUE	1/249	0.715193	0.906438	0	0	0.800424	0.268305	BACH2
YMB1 BREAST	1/250	0.716635	0.906438	0	0	0.797168	0.265608	DEGS2
SKES1 BONE	1/250	0.716635	0.906438	0	0	0.797168	0.265608	ZNF300P1
KASUMI2 HAEMATOPOIETIC AND LYMPHOID TISSUE	1/250	0.716635	0.906438	0	0	0.797168	0.265608	BACH2
HT HAEMATOPOIETIC AND LYMPHOID TISSUE	1/255	0.723737	0.906438	0	0	0.781277	0.252608	DCST2
LNCAPCLONEFGC PROSTATE	1/257	0.726528	0.906438	0	0	0.775095	0.247626	HSD11B2
HS936T SKIN	1/259	0.729291	0.906438	0	0	0.769008	0.242762	RENBP
MDAPCA2B PROSTATE	1/259	0.729291	0.906438	0	0	0.769008	0.242762	HSD11B2
REC1 HAEMATOPOIETIC AND LYMPHOID TISSUE	1/259	0.729291	0.906438	0	0	0.769008	0.242762	AP3B1
CMK115 HAEMATOPOIETIC AND LYMPHOID TISSUE	1/260	0.730663	0.906438	0	0	0.766	0.240373	ALAS2
NCIH1876 LUNG	1/260	0.730663	0.906438	0	0	0.766	0.240373	TRAF3IP2-AS1
SW403 LARGE INTESTINE	1/262	0.733385	0.906438	0	0	0.760053	0.235681	HSD11B2
DND41 HAEMATOPOIETIC AND LYMPHOID TISSUE	1/264	0.73608	0.906438	0	0	0.754196	0.231099	TRAF3IP2-AS1
NH6 AUTONOMIC GANGLIA	1/265	0.737417	0.906438	0	0	0.751301	0.228848	ZNF300P1
NCIH209 LUNG	1/265	0.737417	0.906438	0	0	0.751301	0.228848	RPAIN
SNU349 KIDNEY	1/267	0.740071	0.906438	0	0	0.745576	0.224425	PDZK1IP1
KO52 HAEMATOPOIETIC AND LYMPHOID TISSUE	1/269	0.742699	0.906438	0	0	0.739937	0.220105	REST
TF1 HAEMATOPOIETIC AND LYMPHOID TISSUE	1/272	0.746592	0.906438	0	0	0.731634	0.21381	ALAS2
VCAP PROSTATE	1/273	0.747876	0.906438	0	0	0.728907	0.211761	DEGS2
MOLP8 HAEMATOPOIETIC AND LYMPHOID TISSUE	1/275	0.750426	0.906438	0	0	0.723512	0.207731	BACH2
SUDHL5 HAEMATOPOIETIC AND LYMPHOID TISSUE	1/276	0.751691	0.906438	0	0	0.720845	0.205751	BACH2
MHHCALL3 HAEMATOPOIETIC AND LYMPHOID TISSUE	1/276	0.751691	0.906438	0	0	0.720845	0.205751	BACH2
ST486 HAEMATOPOIETIC AND LYMPHOID TISSUE	1/285	0.762796	0.906438	0	0	0.697681	0.188907	BACH2
ECC10 STOMACH	1/286	0.763999	0.906438	0	0	0.695198	0.187139	RPAIN
EB1 HAEMATOPOIETIC AND LYMPHOID TISSUE	1/286	0.763999	0.906438	0	0	0.695198	0.187139	BACH2
RDES BONE	1/290	0.768752	0.906438	0	0	0.685436	0.180261	ZNF300P1
RMGI OVARY	1/290	0.768752	0.906438	0	0	0.685436	0.180261	GSK3A
BL70 HAEMATOPOIETIC AND LYMPHOID TISSUE	1/295	0.77456	0.906438	0	0	0.673607	0.17208	BACH2
CORL51 LUNG	1/298	0.777975	0.906438	0	0	0.666701	0.167383	TRAF3IP2-AS1
HEL9217 HAEMATOPOIETIC AND LYMPHOID TISSUE	1/298	0.777975	0.906438	0	0	0.666701	0.167383	ALAS2
PFEIFFER HAEMATOPOIETIC AND LYMPHOID TISSUE	1/299	0.779101	0.906438	0	0	0.66443	0.165851	C16ORF87
HCC202 BREAST	1/300	0.780223	0.906438	0	0	0.662174	0.164336	DQX1
SET2 HAEMATOPOIETIC AND LYMPHOID TISSUE	1/301	0.781338	0.906438	0	0	0.659933	0.162836	ALAS2
CORL24 LUNG	2/569	0.781616	0.906438	0	0	0.695857	0.171453	HSD11B2;GNL2
NCIH510 LUNG	1/307	0.787915	0.906438	0	0	0.646795	0.154173	GNL2
NCIH1930 LUNG	1/310	0.79113	0.906438	0	0	0.640417	0.150045	TRAF3IP2-AS1
SUDHL6 HAEMATOPOIETIC AND LYMPHOID TISSUE	1/314	0.795341	0.906438	0	0	0.632104	0.144742	BACH2
GDM1 HAEMATOPOIETIC AND LYMPHOID TISSUE	1/316	0.797415	0.906438	0	0	0.628026	0.142173	LINC00271
NCIH2081 LUNG	1/321	0.802509	0.906438	0	0	0.618056	0.135979	ALG13
CORL88 LUNG	1/321	0.802509	0.906438	0	0	0.618056	0.135979	LINC00271
U266B1 HAEMATOPOIETIC AND LYMPHOID TISSUE	1/322	0.803513	0.906438	0	0	0.616099	0.134779	RENBP
CMK HAEMATOPOIETIC AND LYMPHOID TISSUE	1/322	0.803513	0.906438	0	0	0.616099	0.134779	ALAS2
KPNYN AUTONOMIC GANGLIA	1/326	0.807477	0.906438	0	0	0.608392	0.130099	TRAF3IP2-AS1
NCIH446 LUNG	1/327	0.808456	0.906438	0	0	0.606494	0.128959	RTN4R
CORL311 LUNG	1/329	0.810398	0.906438	0	0	0.602735	0.126713	TRAF3IP2-AS1
MOLT16 HAEMATOPOIETIC AND LYMPHOID TISSUE	1/331	0.812321	0.906438	0	0	0.599021	0.124512	BACH2
SUDHL1 HAEMATOPOIETIC AND LYMPHOID TISSUE	1/332	0.813275	0.906438	0	0	0.59718	0.123429	ARL5B
LP1 HAEMATOPOIETIC AND LYMPHOID TISSUE	1/333	0.814224	0.906438	0	0	0.595351	0.122356	RENBP
HL60 HAEMATOPOIETIC AND LYMPHOID TISSUE	1/336	0.817044	0.906438	0	0	0.589929	0.119203	REST
RI1 HAEMATOPOIETIC AND LYMPHOID TISSUE	1/338	0.8189	0.906438	0	0	0.586368	0.117152	GSK3A
COLO668 LUNG	1/339	0.819821	0.906438	0	0	0.584603	0.116143	LINC00271
NCIH2171 LUNG	1/340	0.820737	0.906438	0	0	0.582849	0.115143	RPAIN
MOLM16 HAEMATOPOIETIC AND LYMPHOID TISSUE	1/342	0.822557	0.906438	0	0	0.579371	0.113173	ALAS2
SKNFI AUTONOMIC GANGLIA	1/349	0.82878	0.906438	0	0	0.567514	0.106579	ZNF300P1
DB HAEMATOPOIETIC AND LYMPHOID TISSUE	1/356	0.834788	0.906438	0	0	0.556125	0.100424	BACH2
BV173 HAEMATOPOIETIC AND LYMPHOID TISSUE	1/356	0.834788	0.906438	0	0	0.556125	0.100424	RPAIN
NCIH524 LUNG	1/361	0.838951	0.906438	0	0	0.54826	0.0962762	PRRG3
FU97 STOMACH	1/362	0.839771	0.906438	0	0	0.546714	0.0954705	HSD11B2
VMRCLCD LUNG	1/363	0.840587	0.906438	0	0	0.545176	0.0946725	PRODH2
OCILY10 HAEMATOPOIETIC AND LYMPHOID TISSUE	1/365	0.842206	0.906438	0	0	0.542125	0.0930992	TPCN2
KYO1 HAEMATOPOIETIC AND LYMPHOID TISSUE	1/368	0.844605	0.906438	0	0	0.53761	0.0907949	ALAS2
KOPN8 HAEMATOPOIETIC AND LYMPHOID TISSUE	1/369	0.845397	0.906438	0	0	0.536122	0.0900414	BACH2
WSUDLCL2 HAEMATOPOIETIC AND LYMPHOID TISSUE	1/372	0.847747	0.906438	0	0	0.531705	0.0878232	BACH2
P3HR1 HAEMATOPOIETIC AND LYMPHOID TISSUE	1/385	0.857532	0.912475	0	0	0.513363	0.0789025	BACH2
DAUDI HAEMATOPOIETIC AND LYMPHOID TISSUE	1/391	0.861835	0.912475	0	0	0.50531	0.0751353	BACH2
HEL HAEMATOPOIETIC AND LYMPHOID TISSUE	1/393	0.86324	0.912475	0	0	0.50268	0.0739251	ALAS2
TALL1 HAEMATOPOIETIC AND LYMPHOID TISSUE	1/398	0.866693	0.912654	0	0	0.496222	0.0709947	TRAF3IP2-AS1
ME1 HAEMATOPOIETIC AND LYMPHOID TISSUE	1/403	0.870059	0.912741	0	0	0.489924	0.0681946	RTN4R
SUDHL4 HAEMATOPOIETIC AND LYMPHOID TISSUE	1/415	0.877798	0.917398	0	0	0.475431	0.0619669	BACH2
ECC12 STOMACH	1/425	0.883898	0.918106	0	0	0.463979	0.0572616	ZNF300P1
PCM6 HAEMATOPOIETIC AND LYMPHOID TISSUE	1/427	0.885081	0.918106	0	0	0.461754	0.0563692	ZNF598
KHM1B HAEMATOPOIETIC AND LYMPHOID TISSUE	1/438	0.891378	0.918361	0	0	0.449876	0.0517297	ZNF300P1
KPNRTBM1 AUTONOMIC GANGLIA	1/439	0.891934	0.918361	0	0	0.448826	0.0513294	TRAF3IP2-AS1
MOLP2 HAEMATOPOIETIC AND LYMPHOID TISSUE	1/457	0.901461	0.922007	0	0	0.430711	0.0446813	DQX1
UACC812 BREAST	1/460	0.902966	0.922007	0	0	0.427829	0.0436687	DCST2
CORL279 LUNG	1/465	0.905424	0.922007	0	0	0.42311	0.0420369	TNPO2
MOTN1 HAEMATOPOIETIC AND LYMPHOID TISSUE	1/478	0.91153	0.924837	0	0	0.411304	0.0380996	OSTF1
NCIH2227 LUNG	1/511	0.925332	0.933947	0	0	0.384036	0.0298025	SUMO1
UT7 HAEMATOPOIETIC AND LYMPHOID TISSUE	1/516	0.927228	0.933947	0	0	0.38021	0.0287272	RENBP
TT THYROID	1/549	0.938601	0.941989	0	0	0.356706	0.0226026	PRRG3
DU4475 BREAST	1/568	0.944331	0.944331	0	0	0.344414	0.0197274	LINC00271

### Sheet: NN + SVR
Term	Overlap	P-value	Adjusted P-value	Old P-value	Old Adjusted P-value	Odds Ratio	Combined Score	Genes
HEPG2 LIVER	5/407	0.0535232	0.892297	0	0	2.55276	7.47357	PAQR9;EPO;SARDH;PRODH2;UPK3A
FU97 STOMACH	4/362	0.108063	0.892297	0	0	2.27444	5.06073	PAQR9;EPO;SARDH;UPK3A
C3A LIVER	4/387	0.129039	0.892297	0	0	2.12326	4.34767	EPO;SARDH;PRODH2;UPK3A
LI7 LIVER	2/131	0.139633	0.892297	0	0	3.12783	6.15787	PAQR9;PRODH2
PLCPRF5 LIVER	2/143	0.160417	0.892297	0	0	2.85989	5.23355	PAQR9;PRODH2
PANC0327 PANCREAS	1/38	0.173581	0.892297	0	0	5.4226	9.49559	ESX1
REH HAEMATOPOIETIC AND LYMPHOID TISSUE	2/152	0.176356	0.892297	0	0	2.68707	4.66275	KCNN1;HMX2
HUH7 LIVER	3/290	0.177359	0.892297	0	0	2.11355	3.65554	PAQR9;EPO;SARDH
GAMG CENTRAL NERVOUS SYSTEM	1/43	0.194076	0.892297	0	0	4.77585	7.83004	SPATA4
TM31 CENTRAL NERVOUS SYSTEM	2/171	0.210728	0.892297	0	0	2.38268	3.71028	SPATA4;NENF
143B BONE	1/49	0.218007	0.892297	0	0	4.17761	6.36345	ESX1
PC14 LUNG	1/51	0.225827	0.892297	0	0	4.0101	5.96697	ESX1
HCC827 LUNG	1/52	0.229708	0.892297	0	0	3.93127	5.7827	SPATA4
RS411 HAEMATOPOIETIC AND LYMPHOID TISSUE	2/188	0.242009	0.892297	0	0	2.16305	3.06889	LCN8;HMX2
NCIH2126 LUNG	2/190	0.245708	0.892297	0	0	2.13982	3.00348	ESX1;UPK3A
NALM19 HAEMATOPOIETIC AND LYMPHOID TISSUE	2/194	0.253111	0.892297	0	0	2.09481	2.87812	LCN8;HMX2
KYSE150 OESOPHAGUS	1/59	0.256339	0.892297	0	0	3.45559	4.70394	NENF
786O KIDNEY	1/59	0.256339	0.892297	0	0	3.45559	4.70394	SPATA4
KP4 PANCREAS	1/61	0.263779	0.892297	0	0	3.34007	4.45112	SPATA4
HTK HAEMATOPOIETIC AND LYMPHOID TISSUE	1/63	0.271146	0.892297	0	0	3.232	4.21808	ESX1
SNU761 LIVER	2/210	0.282757	0.892297	0	0	1.9321	2.44057	PAQR9;PRODH2
DAOY CENTRAL NERVOUS SYSTEM	1/71	0.299888	0.892297	0	0	2.86147	3.4462	ESX1
5637 URINARY TRACT	1/72	0.303401	0.892297	0	0	2.82103	3.36463	ESX1
ALEXANDERCELLS LIVER	2/222	0.304942	0.892297	0	0	1.8256	2.16815	PAQR9;PRODH2
SNU387 LIVER	1/76	0.31728	0.892297	0	0	2.67003	3.06512	SPATA4
NCIH2286 LUNG	1/78	0.324116	0.892297	0	0	2.60042	2.92977	ESX1
BFTC905 URINARY TRACT	1/78	0.324116	0.892297	0	0	2.60042	2.92977	ESX1
HUH1 LIVER	2/236	0.33067	0.892297	0	0	1.71516	1.89805	PAQR9;PRODH2
NCIH2170 LUNG	1/80	0.330885	0.892297	0	0	2.53433	2.80293	ESX1
769P KIDNEY	1/82	0.337586	0.892297	0	0	2.47151	2.6839	SPATA4
JHH5 LIVER	2/245	0.347078	0.892297	0	0	1.65088	1.74697	PAQR9;PRODH2
A172 CENTRAL NERVOUS SYSTEM	1/86	0.35079	0.892297	0	0	2.35472	2.46673	SARDH
MHHCALL4 HAEMATOPOIETIC AND LYMPHOID TISSUE	2/248	0.352519	0.892297	0	0	1.6305	1.70004	LCN8;KCNN1
HLF LIVER	1/88	0.357294	0.892297	0	0	2.30036	2.36752	SPATA4
59M OVARY	1/90	0.363733	0.892297	0	0	2.24844	2.27393	SPATA4
MOLM13 HAEMATOPOIETIC AND LYMPHOID TISSUE	2/259	0.372336	0.892297	0	0	1.55983	1.54105	UPK3A;HMX2
JHOC5 OVARY	1/93	0.373273	0.892297	0	0	2.17479	2.14314	SPATA4
FTC133 THYROID	1/102	0.40105	0.892297	0	0	1.9801	1.80916	SPATA4
EOL1 HAEMATOPOIETIC AND LYMPHOID TISSUE	2/276	0.402478	0.892297	0	0	1.46179	1.3304	UPK3A;HMX2
MHHCALL3 HAEMATOPOIETIC AND LYMPHOID TISSUE	2/276	0.402478	0.892297	0	0	1.46179	1.3304	LCN8;HMX2
HS746T STOMACH	1/103	0.40406	0.892297	0	0	1.96059	1.77667	SPATA4
OVCAR8 OVARY	1/107	0.415951	0.892297	0	0	1.88622	1.65457	ESX1
SNU475 LIVER	1/109	0.421809	0.892297	0	0	1.8511	1.59788	SPATA4
RKN SOFT TISSUE	1/109	0.421809	0.892297	0	0	1.8511	1.59788	SPATA4
NCIH1048 LUNG	1/113	0.433349	0.892297	0	0	1.78463	1.49233	HMX2
HDMYZ HAEMATOPOIETIC AND LYMPHOID TISSUE	1/115	0.439034	0.892297	0	0	1.75315	1.44315	SPATA4
SJSA1 BONE	1/117	0.444662	0.892297	0	0	1.72274	1.39618	SARDH
TE8 OESOPHAGUS	1/119	0.450234	0.892297	0	0	1.69337	1.35129	SARDH
TCCPAN2 PANCREAS	1/120	0.452999	0.892297	0	0	1.67906	1.32959	PRODH2
CL11 LARGE INTESTINE	1/120	0.452999	0.892297	0	0	1.67906	1.32959	UPK3A
KYSE270 OESOPHAGUS	1/122	0.458489	0.892297	0	0	1.65114	1.28759	ESX1
U87MG CENTRAL NERVOUS SYSTEM	1/127	0.471974	0.892297	0	0	1.58522	1.19023	SPATA4
OAW42 OVARY	1/129	0.477275	0.892297	0	0	1.56029	1.15409	PRODH2
U266B1 HAEMATOPOIETIC AND LYMPHOID TISSUE	2/322	0.480369	0.892297	0	0	1.24872	0.915566	PAQR9;CALHM1
RT4 URINARY TRACT	1/131	0.482523	0.892297	0	0	1.53613	1.11942	UPK3A
SNU449 LIVER	1/133	0.487719	0.892297	0	0	1.5127	1.08614	PAQR9
NCIH2110 LUNG	1/134	0.490298	0.892297	0	0	1.50125	1.07001	ESX1
CORL311 LUNG	2/329	0.491684	0.892297	0	0	1.22156	0.867206	CALHM1;HMX2
SW620 LARGE INTESTINE	1/137	0.497956	0.892297	0	0	1.46791	1.02349	PRODH2
TOV112D OVARY	1/137	0.497956	0.892297	0	0	1.46791	1.02349	ESX1
COLO678 LARGE INTESTINE	1/138	0.500484	0.892297	0	0	1.45713	1.00859	UPK3A
KNS62 LUNG	1/140	0.505501	0.892297	0	0	1.43601	0.979656	ESX1
JEKO1 HAEMATOPOIETIC AND LYMPHOID TISSUE	2/338	0.506006	0.892297	0	0	1.18829	0.80947	UPK3A;HMX2
A704 KIDNEY	2/346	0.51852	0.892297	0	0	1.16018	0.76198	SPATA4;PRODH2
HLE LIVER	1/147	0.522672	0.892297	0	0	1.36668	0.886704	SPATA4
KMBC2 URINARY TRACT	1/148	0.525076	0.892297	0	0	1.35731	0.874398	UPK3A
HGC27 STOMACH	1/148	0.525076	0.892297	0	0	1.35731	0.874398	ESX1
MV411 HAEMATOPOIETIC AND LYMPHOID TISSUE	2/352	0.527768	0.892297	0	0	1.13994	0.728536	UPK3A;HMX2
BV173 HAEMATOPOIETIC AND LYMPHOID TISSUE	2/356	0.533867	0.892297	0	0	1.12683	0.707208	LCN8;HMX2
SNU398 LIVER	1/154	0.539253	0.892297	0	0	1.30369	0.805122	ESX1
KYSE30 OESOPHAGUS	1/161	0.555263	0.892297	0	0	1.24621	0.733164	ESX1
SNU245 BILIARY TRACT	1/164	0.561954	0.892297	0	0	1.22309	0.704909	UPK3A
SNU5 STOMACH	1/165	0.564163	0.892297	0	0	1.21557	0.695808	PAQR9
SKM1 HAEMATOPOIETIC AND LYMPHOID TISSUE	1/166	0.56636	0.892297	0	0	1.20814	0.68686	ESX1
TOLEDO HAEMATOPOIETIC AND LYMPHOID TISSUE	1/168	0.570722	0.892297	0	0	1.19355	0.669408	LCN8
KMS21BM HAEMATOPOIETIC AND LYMPHOID TISSUE	2/384	0.575059	0.892297	0	0	1.04274	0.57693	LCN8;CALHM1
JHH1 LIVER	1/175	0.585649	0.892297	0	0	1.14513	0.612685	SARDH
NCIH661 LUNG	1/185	0.606085	0.892297	0	0	1.08235	0.541967	ESX1
TC71 BONE	1/185	0.606085	0.892297	0	0	1.08235	0.541967	KCNN1
MESSA SOFT TISSUE	1/185	0.606085	0.892297	0	0	1.08235	0.541967	SARDH
ZR751 BREAST	1/186	0.608073	0.892297	0	0	1.07644	0.535486	NENF
NCIH1155 LUNG	1/186	0.608073	0.892297	0	0	1.07644	0.535486	HMX2
SUPB15 HAEMATOPOIETIC AND LYMPHOID TISSUE	1/186	0.608073	0.892297	0	0	1.07644	0.535486	LCN8
DMS273 LUNG	1/187	0.610051	0.892297	0	0	1.0706	0.529103	PAQR9
MINO HAEMATOPOIETIC AND LYMPHOID TISSUE	1/188	0.61202	0.892297	0	0	1.06482	0.522817	CALHM1
OVK18 OVARY	1/188	0.61202	0.892297	0	0	1.06482	0.522817	KCNN1
SUDHL10 HAEMATOPOIETIC AND LYMPHOID TISSUE	2/420	0.624088	0.892297	0	0	0.951177	0.448446	CALHM1;SPATA4
KMS12BM HAEMATOPOIETIC AND LYMPHOID TISSUE	1/197	0.629296	0.892297	0	0	1.01546	0.470314	LCN8
AMO1 HAEMATOPOIETIC AND LYMPHOID TISSUE	1/198	0.631168	0.892297	0	0	1.01025	0.464902	CALHM1
697 HAEMATOPOIETIC AND LYMPHOID TISSUE	1/199	0.633031	0.892297	0	0	1.0051	0.459569	HMX2
RPMI8226 HAEMATOPOIETIC AND LYMPHOID TISSUE	1/208	0.64938	0.892297	0	0	0.960962	0.414883	SARDH
NB1 AUTONOMIC GANGLIA	1/212	0.656413	0.892297	0	0	0.942553	0.396782	KCNN1
MDAMB175VII BREAST	1/215	0.661596	0.892297	0	0	0.929199	0.383852	UPK3A
HEP3B217 LIVER	1/221	0.671731	0.892297	0	0	0.903581	0.359532	PAQR9
NCIH1915 LUNG	1/221	0.671731	0.892297	0	0	0.903581	0.359532	SPATA4
MDAMB415 BREAST	1/222	0.673391	0.892297	0	0	0.899447	0.355668	UPK3A
BDCM HAEMATOPOIETIC AND LYMPHOID TISSUE	1/226	0.679947	0.892297	0	0	0.883277	0.340716	HMX2
ALLSIL HAEMATOPOIETIC AND LYMPHOID TISSUE	1/228	0.683176	0.892297	0	0	0.875406	0.333532	SARDH
KARPAS620 HAEMATOPOIETIC AND LYMPHOID TISSUE	1/228	0.683176	0.892297	0	0	0.875406	0.333532	CALHM1
SKNDZ AUTONOMIC GANGLIA	1/230	0.686373	0.892297	0	0	0.867672	0.326535	HMX2
ASPC1 PANCREAS	1/235	0.694225	0.892297	0	0	0.848917	0.309819	PRODH2
COLO684 ENDOMETRIUM	2/482	0.698205	0.892297	0	0	0.82568	0.29662	PAQR9;KCNN1
NCIH1581 LUNG	1/238	0.698843	0.892297	0	0	0.838043	0.300295	PAQR9
KMS18 HAEMATOPOIETIC AND LYMPHOID TISSUE	1/247	0.712287	0.892297	0	0	0.807013	0.273799	HMX2
TE441T SOFT TISSUE	1/248	0.713743	0.892297	0	0	0.803705	0.271035	PAQR9
MUTZ5 HAEMATOPOIETIC AND LYMPHOID TISSUE	1/249	0.715193	0.892297	0	0	0.800424	0.268305	KCNN1
KASUMI2 HAEMATOPOIETIC AND LYMPHOID TISSUE	1/250	0.716635	0.892297	0	0	0.797168	0.265608	LCN8
SKES1 BONE	1/250	0.716635	0.892297	0	0	0.797168	0.265608	KCNN1
SUPT1 HAEMATOPOIETIC AND LYMPHOID TISSUE	1/251	0.718069	0.892297	0	0	0.793939	0.262944	SARDH
OCILY19 HAEMATOPOIETIC AND LYMPHOID TISSUE	1/252	0.719497	0.892297	0	0	0.790736	0.260313	LCN8
MHHES1 BONE	1/255	0.723737	0.892297	0	0	0.781277	0.252608	KCNN1
A673 BONE	1/255	0.723737	0.892297	0	0	0.781277	0.252608	KCNN1
SNU878 LIVER	1/256	0.725136	0.892297	0	0	0.778174	0.250102	PRODH2
GA10 HAEMATOPOIETIC AND LYMPHOID TISSUE	1/256	0.725136	0.892297	0	0	0.778174	0.250102	LCN8
LNCAPCLONEFGC PROSTATE	1/257	0.726528	0.892297	0	0	0.775095	0.247626	UPK3A
MDAPCA2B PROSTATE	1/259	0.729291	0.892297	0	0	0.769008	0.242762	UPK3A
NCIH1876 LUNG	1/260	0.730663	0.892297	0	0	0.766	0.240373	HMX2
SW403 LARGE INTESTINE	1/262	0.733385	0.892297	0	0	0.760053	0.235681	UPK3A
SKNMC BONE	1/264	0.73608	0.892297	0	0	0.754196	0.231099	KCNN1
NCIH209 LUNG	1/265	0.737417	0.892297	0	0	0.751301	0.228848	HMX2
KE97 HAEMATOPOIETIC AND LYMPHOID TISSUE	1/269	0.742699	0.892297	0	0	0.739937	0.220105	HMX2
COLO704 OVARY	1/275	0.750426	0.892297	0	0	0.723512	0.207731	PAQR9
SUDHL5 HAEMATOPOIETIC AND LYMPHOID TISSUE	1/276	0.751691	0.892297	0	0	0.720845	0.205751	CALHM1
DMS153 LUNG	1/277	0.75295	0.892297	0	0	0.718196	0.203793	HMX2
COV434 OVARY	1/278	0.754202	0.892297	0	0	0.715567	0.201857	KCNN1
HUH6 LIVER	1/281	0.757923	0.892297	0	0	0.707792	0.196182	NENF
ECC10 STOMACH	1/286	0.763999	0.892297	0	0	0.695198	0.187139	KCNN1
RDES BONE	1/290	0.768752	0.892297	0	0	0.685436	0.180261	KCNN1
OCIAML5 HAEMATOPOIETIC AND LYMPHOID TISSUE	1/295	0.77456	0.892297	0	0	0.673607	0.17208	KCNN1
HEL9217 HAEMATOPOIETIC AND LYMPHOID TISSUE	1/298	0.777975	0.892297	0	0	0.666701	0.167383	PSKH2
JHH7 LIVER	1/300	0.780223	0.892297	0	0	0.662174	0.164336	PAQR9
DU4475 BREAST	2/568	0.780783	0.892297	0	0	0.697123	0.172509	CALHM1;SARDH
SR786 HAEMATOPOIETIC AND LYMPHOID TISSUE	1/309	0.790064	0.892297	0	0	0.642529	0.151407	CALHM1
JVM3 HAEMATOPOIETIC AND LYMPHOID TISSUE	1/309	0.790064	0.892297	0	0	0.642529	0.151407	CALHM1
NCIH1930 LUNG	1/310	0.79113	0.892297	0	0	0.640417	0.150045	HMX2
NCIH526 LUNG	1/311	0.792191	0.892297	0	0	0.638319	0.148698	HMX2
RH30 SOFT TISSUE	1/315	0.796381	0.892297	0	0	0.630059	0.14345	SARDH
SJRH30 SOFT TISSUE	1/315	0.796381	0.892297	0	0	0.630059	0.14345	SARDH
NCIH82 LUNG	1/317	0.798444	0.892297	0	0	0.626007	0.140908	PAQR9
NCIH1694 LUNG	1/318	0.799468	0.892297	0	0	0.624	0.139657	PAQR9
NCIH1436 LUNG	1/322	0.803513	0.892297	0	0	0.616099	0.134779	HMX2
HCC1419 BREAST	1/326	0.807477	0.892297	0	0	0.608392	0.130099	EPO
NCIH2141 LUNG	1/327	0.808456	0.892297	0	0	0.606494	0.128959	HMX2
MOLT16 HAEMATOPOIETIC AND LYMPHOID TISSUE	1/331	0.812321	0.892297	0	0	0.599021	0.124512	CALHM1
CORL47 LUNG	1/334	0.815169	0.892297	0	0	0.593533	0.121294	HMX2
HL60 HAEMATOPOIETIC AND LYMPHOID TISSUE	1/336	0.817044	0.892297	0	0	0.589929	0.119203	UPK3A
NOMO1 HAEMATOPOIETIC AND LYMPHOID TISSUE	1/337	0.817974	0.892297	0	0	0.588143	0.118172	UPK3A
RI1 HAEMATOPOIETIC AND LYMPHOID TISSUE	1/338	0.8189	0.892297	0	0	0.586368	0.117152	LCN8
HUNS1 HAEMATOPOIETIC AND LYMPHOID TISSUE	1/338	0.8189	0.892297	0	0	0.586368	0.117152	HMX2
MONOMAC1 HAEMATOPOIETIC AND LYMPHOID TISSUE	1/341	0.821649	0.892297	0	0	0.581105	0.114153	UPK3A
SUDHL8 HAEMATOPOIETIC AND LYMPHOID TISSUE	1/353	0.832239	0.892297	0	0	0.56095	0.10301	LCN8
NCIH524 LUNG	1/361	0.838951	0.892297	0	0	0.54826	0.0962762	ESX1
VMRCLCD LUNG	1/363	0.840587	0.892297	0	0	0.545176	0.0946725	PRODH2
COLO775 HAEMATOPOIETIC AND LYMPHOID TISSUE	1/365	0.842206	0.892297	0	0	0.542125	0.0930992	SARDH
NUDHL1 HAEMATOPOIETIC AND LYMPHOID TISSUE	1/367	0.84381	0.892297	0	0	0.539107	0.0915557	CALHM1
L1236 HAEMATOPOIETIC AND LYMPHOID TISSUE	1/368	0.844605	0.892297	0	0	0.53761	0.0907949	KCNN1
OCIAML2 HAEMATOPOIETIC AND LYMPHOID TISSUE	1/369	0.845397	0.892297	0	0	0.536122	0.0900414	UPK3A
JVM2 HAEMATOPOIETIC AND LYMPHOID TISSUE	1/374	0.849295	0.892297	0	0	0.5288	0.0863789	CALHM1
HEL HAEMATOPOIETIC AND LYMPHOID TISSUE	1/393	0.86324	0.897772	0	0	0.50268	0.0739251	PSKH2
NCIH1092 LUNG	1/396	0.865322	0.897772	0	0	0.498785	0.0721509	HMX2
PCM6 HAEMATOPOIETIC AND LYMPHOID TISSUE	1/427	0.885081	0.912568	0	0	0.461754	0.0563692	UPK3A
D341MED CENTRAL NERVOUS SYSTEM	1/444	0.894668	0.915478	0	0	0.443646	0.049379	KCNN1
UACC812 BREAST	1/460	0.902966	0.915478	0	0	0.427829	0.0436687	UPK3A
JK1 HAEMATOPOIETIC AND LYMPHOID TISSUE	1/463	0.904448	0.915478	0	0	0.424986	0.0426814	PAQR9
TT THYROID	1/549	0.938601	0.944289	0	0	0.356706	0.0226026	CALHM1
CORL24 LUNG	1/569	0.944618	0.944618	0	0	0.34379	0.0195874	PAQR9

### Sheet: LIMMA
Term	Overlap	P-value	Adjusted P-value	Old P-value	Old Adjusted P-value	Odds Ratio	Combined Score	Genes
HOS BONE	3/52	0.00224412	0.336618	0	0	12.5296	76.4233	UBAP2L;MRPL9;EIF4E2
FADU UPPER AERODIGESTIVE TRACT	2/77	0.0568571	0.91113	0	0	5.39456	15.4674	SF3B2;FCF1
59M OVARY	2/90	0.0746819	0.91113	0	0	4.59462	11.9208	CSNK2A2;GOLGA7
BICR18 UPPER AERODIGESTIVE TRACT	2/100	0.0894369	0.91113	0	0	4.1237	9.95552	MAPKAP1;EIF4E2
HS746T STOMACH	2/103	0.0940199	0.91113	0	0	4.00061	9.45843	MAPKAP1;PDAP1
JM1 HAEMATOPOIETIC AND LYMPHOID TISSUE	3/216	0.0941331	0.91113	0	0	2.85857	6.75494	PCBP2;SMC1A;RNF41
NUDHL1 HAEMATOPOIETIC AND LYMPHOID TISSUE	4/367	0.112125	0.91113	0	0	2.24254	4.90699	UBE2R2;CSNK2A2;PFDN5;RNF41
L363 HAEMATOPOIETIC AND LYMPHOID TISSUE	4/377	0.120452	0.91113	0	0	2.1813	4.61674	COPS5;CNBP;SAFB;FBXW2
RERFGC1B STOMACH	2/156	0.18352	0.91113	0	0	2.61675	4.43652	TIAL1;IFT52
OPM2 HAEMATOPOIETIC AND LYMPHOID TISSUE	3/296	0.184837	0.91113	0	0	2.06963	3.49412	HAX1;HNRNPU;UBE2K
KMS28BM HAEMATOPOIETIC AND LYMPHOID TISSUE	2/167	0.203427	0.91113	0	0	2.44094	3.88707	SF3B2;HAX1
KYSE510 OESOPHAGUS	1/46	0.206131	0.91113	0	0	4.45679	7.03836	FCF1
143B BONE	1/49	0.218007	0.91113	0	0	4.17761	6.36345	UBAP2L
NCIH1373 LUNG	1/52	0.229708	0.91113	0	0	3.93127	5.7827	UBE2K
TCCSUP URINARY TRACT	2/182	0.230932	0.91113	0	0	2.23583	3.2769	PDAP1;RAB11B
SNU213 PANCREAS	1/54	0.237412	0.91113	0	0	3.78254	5.43914	PDAP1
BV173 HAEMATOPOIETIC AND LYMPHOID TISSUE	3/356	0.263329	0.91113	0	0	1.7126	2.2852	COPS5;CNBP;GOLGA7
TT2609C02 THYROID	1/62	0.267472	0.91113	0	0	3.28515	4.33226	MAPKAP1
NCIH1299 LUNG	1/62	0.267472	0.91113	0	0	3.28515	4.33226	MAPKAP1
HTK HAEMATOPOIETIC AND LYMPHOID TISSUE	1/63	0.271146	0.91113	0	0	3.232	4.21808	UBAP2L
RKO LARGE INTESTINE	2/217	0.295709	0.91113	0	0	1.86853	2.27658	MAPKAP1;FBXW2
NCIH1792 LUNG	1/70	0.296358	0.91113	0	0	2.90309	3.5307	PCBP2
OE33 OESOPHAGUS	1/71	0.299888	0.91113	0	0	2.86147	3.4462	ANKIB1
EBC1 LUNG	1/79	0.327509	0.91113	0	0	2.56695	2.86534	PDAP1
HCC2279 LUNG	1/86	0.35079	0.91113	0	0	2.35472	2.46673	UBE2K
HLF LIVER	1/88	0.357294	0.91113	0	0	2.30036	2.36752	UBE2K
KU1919 URINARY TRACT	1/91	0.366929	0.91113	0	0	2.22334	2.2291	SF3B2
REC1 HAEMATOPOIETIC AND LYMPHOID TISSUE	2/259	0.372336	0.91113	0	0	1.55983	1.54105	SMARCC2;RNF41
KNS81 CENTRAL NERVOUS SYSTEM	1/93	0.373273	0.91113	0	0	2.17479	2.14314	PDAP1
PECAPJ34CLONEC12 UPPER AERODIGESTIVE TRACT	1/99	0.391929	0.91113	0	0	2.04102	1.91177	SF3B2
COLO704 OVARY	2/275	0.400723	0.91113	0	0	1.46722	1.34175	TPR;SMC1A
SNU407 LARGE INTESTINE	1/103	0.40406	0.91113	0	0	1.96059	1.77667	SUPT4H1
U138MG CENTRAL NERVOUS SYSTEM	1/107	0.415951	0.91113	0	0	1.88622	1.65457	PDAP1
A253 SALIVARY GLAND	1/109	0.421809	0.91113	0	0	1.8511	1.59788	FCF1
LOXIMVI SKIN	1/109	0.421809	0.91113	0	0	1.8511	1.59788	MAPKAP1
NCIH1048 LUNG	1/113	0.433349	0.91113	0	0	1.78463	1.49233	TPR
JHH4 LIVER	1/117	0.444662	0.91113	0	0	1.72274	1.39618	ANKIB1
LS180 LARGE INTESTINE	1/117	0.444662	0.91113	0	0	1.72274	1.39618	SUPT4H1
SNU601 STOMACH	1/119	0.450234	0.91113	0	0	1.69337	1.35129	HNRNPUL1
MDAMB134VI BREAST	3/496	0.452893	0.91113	0	0	1.21748	0.964364	GATC;EXOSC3;PFDN5
HCC1806 BREAST	1/120	0.452999	0.91113	0	0	1.67906	1.32959	PRKRA
SNU489 CENTRAL NERVOUS SYSTEM	1/122	0.458489	0.91113	0	0	1.65114	1.28759	PDAP1
JHUEM2 ENDOMETRIUM	1/124	0.463923	0.91113	0	0	1.62413	1.24739	SUPT4H1
CAL120 BREAST	1/128	0.474631	0.91113	0	0	1.57266	1.17197	GOLGA7
LP1 HAEMATOPOIETIC AND LYMPHOID TISSUE	2/333	0.498081	0.91113	0	0	1.20655	0.840954	SF3B2;HAX1
GRM SKIN	1/139	0.502999	0.91113	0	0	1.44649	0.993983	RAB11B
HLC1 LUNG	1/140	0.505501	0.91113	0	0	1.43601	0.979656	PDAP1
CAMA1 BREAST	1/142	0.510469	0.91113	0	0	1.4155	0.951821	GOLGA7
IPC298 SKIN	1/150	0.529849	0.91113	0	0	1.33896	0.850458	PCMT1
UMUC1 URINARY TRACT	1/152	0.534574	0.91113	0	0	1.32109	0.827379	RAB11B
KYSE30 OESOPHAGUS	1/161	0.555263	0.91113	0	0	1.24621	0.733164	RAB11B
KMS11 HAEMATOPOIETIC AND LYMPHOID TISSUE	1/162	0.557504	0.91113	0	0	1.23841	0.723584	PCBP2
SNU5 STOMACH	1/165	0.564163	0.91113	0	0	1.21557	0.695808	ANKIB1
EFM19 BREAST	1/166	0.56636	0.91113	0	0	1.20814	0.68686	RHOT1
AN3CA ENDOMETRIUM	1/169	0.572886	0.91113	0	0	1.18639	0.660899	TIAL1
OAW28 OVARY	1/171	0.577183	0.91113	0	0	1.17231	0.644298	FBXW2
CAL33 UPPER AERODIGESTIVE TRACT	1/172	0.579315	0.91113	0	0	1.1654	0.6362	RAB11B
CCK81 LARGE INTESTINE	1/172	0.579315	0.91113	0	0	1.1654	0.6362	SUPT4H1
OVSAHO OVARY	1/173	0.581437	0.91113	0	0	1.15856	0.628234	NDUFA13
LK2 LUNG	1/176	0.587739	0.91113	0	0	1.13853	0.605097	MRPL9
KMS20 HAEMATOPOIETIC AND LYMPHOID TISSUE	1/180	0.595995	0.91113	0	0	1.11286	0.575931	HAX1
CW2 LARGE INTESTINE	1/181	0.598033	0.91113	0	0	1.10662	0.568924	SUPT4H1
HUG1N STOMACH	1/182	0.600061	0.91113	0	0	1.10045	0.562026	GATC
G402 SOFT TISSUE	1/183	0.602079	0.91113	0	0	1.09435	0.555236	MAP3K7
KMS34 HAEMATOPOIETIC AND LYMPHOID TISSUE	1/183	0.602079	0.91113	0	0	1.09435	0.555236	PDAP1
NB4 HAEMATOPOIETIC AND LYMPHOID TISSUE	1/185	0.606085	0.91113	0	0	1.08235	0.541967	BRAP
NCIH1155 LUNG	1/186	0.608073	0.91113	0	0	1.07644	0.535486	SMC1A
CAOV4 OVARY	1/187	0.610051	0.91113	0	0	1.0706	0.529103	TPR
TE125T SOFT TISSUE	1/188	0.61202	0.91113	0	0	1.06482	0.522817	RNF41
SUDHL4 HAEMATOPOIETIC AND LYMPHOID TISSUE	2/415	0.617544	0.91113	0	0	0.962939	0.464141	UBE2R2;CSNK2A2
HCC1569 BREAST	1/191	0.617865	0.91113	0	0	1.04785	0.504523	TP53RK
BCPAP THYROID	1/195	0.625524	0.91113	0	0	1.02603	0.48138	SF3B2
HMCB SKIN	1/196	0.627415	0.91113	0	0	1.02072	0.475806	RPS19BP1
AMO1 HAEMATOPOIETIC AND LYMPHOID TISSUE	1/198	0.631168	0.91113	0	0	1.01025	0.464902	HAX1
HS852T SKIN	1/201	0.636728	0.91113	0	0	0.994949	0.449133	HNRNPA2B1
NCIH1105 LUNG	2/432	0.639443	0.91113	0	0	0.924063	0.413202	FMR1;HNRNPR
MOLT4 HAEMATOPOIETIC AND LYMPHOID TISSUE	1/203	0.640388	0.91113	0	0	0.984998	0.438995	EWSR1
MJ HAEMATOPOIETIC AND LYMPHOID TISSUE	1/204	0.642205	0.91113	0	0	0.980097	0.434034	SNRNP27
CHP126 AUTONOMIC GANGLIA	2/435	0.643205	0.91113	0	0	0.917519	0.404893	HNRNPA3;HNRNPU
BT474 BREAST	1/206	0.64581	0.91113	0	0	0.970436	0.424322	FBXW2
KHM1B HAEMATOPOIETIC AND LYMPHOID TISSUE	2/438	0.646937	0.91113	0	0	0.911065	0.396775	SF3B2;HAX1
MHHCALL2 HAEMATOPOIETIC AND LYMPHOID TISSUE	1/209	0.651152	0.91113	0	0	0.956294	0.410262	SMC1A
MM1S HAEMATOPOIETIC AND LYMPHOID TISSUE	1/209	0.651152	0.91113	0	0	0.956294	0.410262	SMC1A
D341MED CENTRAL NERVOUS SYSTEM	2/444	0.654308	0.91113	0	0	0.898421	0.381089	RHOT1;RFC1
JURLMK1 HAEMATOPOIETIC AND LYMPHOID TISSUE	1/214	0.659877	0.91113	0	0	0.933608	0.388102	RNF41
EM2 HAEMATOPOIETIC AND LYMPHOID TISSUE	1/218	0.666702	0.91113	0	0	0.916213	0.371444	MAP3K7
BL41 HAEMATOPOIETIC AND LYMPHOID TISSUE	1/221	0.671731	0.91113	0	0	0.903581	0.359532	SAFB
KU812 HAEMATOPOIETIC AND LYMPHOID TISSUE	1/223	0.675042	0.91113	0	0	0.89535	0.351855	DDB1
CHL1 SKIN	1/223	0.675042	0.91113	0	0	0.89535	0.351855	RPS19BP1
ALLSIL HAEMATOPOIETIC AND LYMPHOID TISSUE	1/228	0.683176	0.91113	0	0	0.875406	0.333532	EWSR1
RPMI8402 HAEMATOPOIETIC AND LYMPHOID TISSUE	1/231	0.687959	0.91113	0	0	0.863856	0.323105	MSL2
JURKAT HAEMATOPOIETIC AND LYMPHOID TISSUE	1/231	0.687959	0.91113	0	0	0.863856	0.323105	MSL2
NCIH211 LUNG	1/235	0.694225	0.91113	0	0	0.848917	0.309819	PRKRA
P12ICHIKAWA HAEMATOPOIETIC AND LYMPHOID TISSUE	1/236	0.695772	0.91113	0	0	0.845261	0.306604	RBBP4
COLO684 ENDOMETRIUM	2/482	0.698205	0.91113	0	0	0.82568	0.29662	RHOT1;HNRNPUL1
NUGC4 STOMACH	1/239	0.700367	0.91113	0	0	0.834479	0.2972	DHX40
MHHNB11 AUTONOMIC GANGLIA	2/485	0.701469	0.91113	0	0	0.820425	0.290905	TIAL1;NONO
SNU1214 UPPER AERODIGESTIVE TRACT	1/240	0.701884	0.91113	0	0	0.830945	0.294145	FBXW2
GSS STOMACH	1/240	0.701884	0.91113	0	0	0.830945	0.294145	CDC34
KURAMOCHI OVARY	1/241	0.703392	0.91113	0	0	0.827441	0.291127	RAB11B
CHAGOK1 LUNG	1/244	0.707873	0.91113	0	0	0.817101	0.282301	SCAF11
UACC893 BREAST	1/253	0.720917	0.91113	0	0	0.787558	0.257713	PSMA7
KE37 HAEMATOPOIETIC AND LYMPHOID TISSUE	1/257	0.726528	0.91113	0	0	0.775095	0.247626	RFC1
LNCAPCLONEFGC PROSTATE	1/257	0.726528	0.91113	0	0	0.775095	0.247626	RNF41
MDAPCA2B PROSTATE	1/259	0.729291	0.91113	0	0	0.769008	0.242762	RNF41
COV434 OVARY	1/278	0.754202	0.91113	0	0	0.715567	0.201857	MAP3K7
SUPT11 HAEMATOPOIETIC AND LYMPHOID TISSUE	1/283	0.760372	0.91113	0	0	0.702701	0.192503	MAP3K7
GSU STOMACH	1/285	0.762796	0.91113	0	0	0.697681	0.188907	GATC
ST486 HAEMATOPOIETIC AND LYMPHOID TISSUE	1/285	0.762796	0.91113	0	0	0.697681	0.188907	MRPL9
MOLT13 HAEMATOPOIETIC AND LYMPHOID TISSUE	1/287	0.765197	0.91113	0	0	0.692732	0.185391	EWSR1
NCIH1395 LUNG	1/292	0.771093	0.91113	0	0	0.680655	0.176934	HAX1
KASUMI1 HAEMATOPOIETIC AND LYMPHOID TISSUE	1/294	0.77341	0.91113	0	0	0.67594	0.17368	TIAL1
HCC202 BREAST	1/300	0.780223	0.91113	0	0	0.662174	0.164336	SMC1A
NCIH1184 LUNG	1/300	0.780223	0.91113	0	0	0.662174	0.164336	DHX40
D283MED CENTRAL NERVOUS SYSTEM	1/301	0.781338	0.91113	0	0	0.659933	0.162836	RFC1
NCIH510 LUNG	1/307	0.787915	0.91113	0	0	0.646795	0.154173	PRKRA
KARPAS299 HAEMATOPOIETIC AND LYMPHOID TISSUE	1/309	0.790064	0.91113	0	0	0.642529	0.151407	MRPL9
RH41 SOFT TISSUE	1/311	0.792191	0.91113	0	0	0.638319	0.148698	MAP3K7
SUDHL6 HAEMATOPOIETIC AND LYMPHOID TISSUE	1/314	0.795341	0.91113	0	0	0.632104	0.144742	UBE2R2
RH30 SOFT TISSUE	1/315	0.796381	0.91113	0	0	0.630059	0.14345	RAB11B
SJRH30 SOFT TISSUE	1/315	0.796381	0.91113	0	0	0.630059	0.14345	EIF4E2
NCIH1836 LUNG	1/320	0.801501	0.91113	0	0	0.620025	0.137192	RAB11B
CORL311 LUNG	1/329	0.810398	0.91113	0	0	0.602735	0.126713	AASDHPPT
NCIH854 LUNG	1/332	0.813275	0.91113	0	0	0.59718	0.123429	UBE2R2
SUDHL1 HAEMATOPOIETIC AND LYMPHOID TISSUE	1/332	0.813275	0.91113	0	0	0.59718	0.123429	ANKIB1
K562 HAEMATOPOIETIC AND LYMPHOID TISSUE	1/337	0.817974	0.91113	0	0	0.588143	0.118172	CSNK2A2
KMH2 HAEMATOPOIETIC AND LYMPHOID TISSUE	1/342	0.822557	0.91113	0	0	0.579371	0.113173	SF3B2
MOLM16 HAEMATOPOIETIC AND LYMPHOID TISSUE	1/342	0.822557	0.91113	0	0	0.579371	0.113173	RAB11B
F36P HAEMATOPOIETIC AND LYMPHOID TISSUE	1/343	0.823459	0.91113	0	0	0.577648	0.112203	RNF41
A704 KIDNEY	1/346	0.82614	0.91113	0	0	0.572537	0.109349	PFDN5
MV411 HAEMATOPOIETIC AND LYMPHOID TISSUE	1/352	0.831381	0.91113	0	0	0.562577	0.103889	HNRNPUL1
SUDHL8 HAEMATOPOIETIC AND LYMPHOID TISSUE	1/353	0.832239	0.91113	0	0	0.56095	0.10301	SMARCC2
VMRCLCD LUNG	1/363	0.840587	0.91113	0	0	0.545176	0.0946725	SMARCC2
L1236 HAEMATOPOIETIC AND LYMPHOID TISSUE	1/368	0.844605	0.91113	0	0	0.53761	0.0907949	SNRNP27
OCIM1 HAEMATOPOIETIC AND LYMPHOID TISSUE	1/370	0.846184	0.91113	0	0	0.534642	0.0892949	ANKIB1
SCLC21H LUNG	1/371	0.846968	0.91113	0	0	0.53317	0.0885556	BRD2
PF382 HAEMATOPOIETIC AND LYMPHOID TISSUE	1/372	0.847747	0.91113	0	0	0.531705	0.0878232	MSL2
WSUDLCL2 HAEMATOPOIETIC AND LYMPHOID TISSUE	1/372	0.847747	0.91113	0	0	0.531705	0.0878232	UBE2R2
EB2 HAEMATOPOIETIC AND LYMPHOID TISSUE	1/377	0.851587	0.91113	0	0	0.5245	0.084263	HAX1
KMS21BM HAEMATOPOIETIC AND LYMPHOID TISSUE	1/384	0.856802	0.91113	0	0	0.51473	0.0795509	SF3B2
NCIH1092 LUNG	1/396	0.865322	0.91113	0	0	0.498785	0.0721509	HNRNPR
TALL1 HAEMATOPOIETIC AND LYMPHOID TISSUE	1/398	0.866693	0.91113	0	0	0.496222	0.0709947	HMGB1
ME1 HAEMATOPOIETIC AND LYMPHOID TISSUE	1/403	0.870059	0.91113	0	0	0.489924	0.0681946	SF3B2
SUDHL10 HAEMATOPOIETIC AND LYMPHOID TISSUE	1/420	0.880887	0.91113	0	0	0.469637	0.0595623	UBE2R2
NCIH929 HAEMATOPOIETIC AND LYMPHOID TISSUE	1/422	0.8821	0.91113	0	0	0.467358	0.0586299	HAX1
KARPAS422 HAEMATOPOIETIC AND LYMPHOID TISSUE	1/430	0.886833	0.91113	0	0	0.458454	0.0550595	SNRNP27
CORL279 LUNG	1/465	0.905424	0.923902	0	0	0.42311	0.0420369	RAB11B
UT7 HAEMATOPOIETIC AND LYMPHOID TISSUE	1/516	0.927228	0.939758	0	0	0.38021	0.0287272	TP53RK
CORL24 LUNG	1/569	0.944618	0.950957	0	0	0.34379	0.0195874	RBBP4
NCIH1385 LUNG	1/610	0.955187	0.955187	0	0	0.319965	0.0146698	BRAP
